# Proteomic Dissection of a Giant Cell

**DOI:** 10.1101/2022.01.06.475287

**Authors:** Athena Lin, Paul D. Piehowski, Chia-Feng Tsai, Tatyana Makushok, Lian Yi, Ulises Diaz, Connie Yan, Diana Summers, Pranidhi Sood, Richard D. Smith, Tao Liu, Wallace F. Marshall

## Abstract

Many individual proteins have been identified as having defined positions relative to cell polarity axes, raising the question of what fraction of all proteins may have polarized localizations. We took advantage of the giant ciliate *Stentor coeruleus* to quantify the extent of polarized localization proteome-wide. This trumpet-shaped unicellular organism shows a clear morphological anterior-posterior axis defined by a circular array of cilia known as a membranellar band at one end, and a holdfast at the other end. Because individual *Stentor* cells are over a millimeter in length, we were able to cut the cells into three pieces along the anterior-posterior axis, followed by proteomic analysis of proteins enriched in each piece. We find that approximately 30% of all detected proteins show a polarized location relative to the anterior-posterior cell axis. Proteins with polarized enrichment include centrin-like proteins, calcium-regulated kinases, orthologs of SFI1 and GAS2, and proteases. At the organelle level, nuclear and mitochondrial proteins are enriched in the anterior half of the cell body, but not in the membranellar band itself, while ribosome related proteins are apparently uniformly distributed. RNAi of signaling proteins enriched in the membranellar band, which is the anterior-most structure in the cell, revealed a protein phosphatase 2 subunit b ortholog required for closure of the membranellar band into the ring shape characteristic of *Stentor.* These results suggest that a large fraction of the *Stentor* proteome has a polarized localization, and provide a protein-level framework for future analysis of pattern formation and regeneration in *Stentor* as well as defining a general strategy for subcellular spatial proteomics based on physical dissection of cells.
