## Supplementary material for "Proteomic Dissection of a Giant Cell": Table S2

### Sheet: MSGF_result
Protein	13_Top	20_bottom	14_Top	11_bottom	C: Peptide	C: Student's T-test Significant Top_bottom	C: Student's T-test significant	N: -Log Student's T-test p-value Top_bottom	N: Student's T-test Difference Top_bottom	N: Student's T-test Test statistic Top_bottom	proteome cluster	RNAseq Cluster set	RNAseq cluster	manual annotation	biological function	SpAntClusterByTime	SpAntClusterAssignment	SpPostClusterByTime	SpPostClusterAssignment
SteCoe_14677	1.60604	1.84683	1.60026	1.84492	K.ATTEQIIEDYAK.S;R.AAVNNYGK.T;R.DNIFLDTVFK.N;R.DYIHVVDLAK.G	+	Top_bottom	3.80367	-0.242728	-79.76				UDP-glucose 4-epimerase	metabolism			300	4
SteCoe_5094	0.0188656	0.223131	0.0114975	0.215969	K.TGIIDTEK.L	+	Top_bottom	3.1997	-0.204369	-39.7781				EF hand 7 protein	EF hand
SteCoe_24247	1.77776	2.26524	1.77199	2.29894	K.VFIFSGTSDQR.I;K.VFIFSGTSDQR.I;K.VFIFSGTSDQR.I	+	Top_bottom	2.94524	-0.507212	-29.6652		bisection	2	hypothetical
SteCoe_8458	-0.84133	-0.652737	-0.829363	-0.644388	K.EEDQINAR.K;K.LLVEYVGQDDR.N	+	Top_bottom	2.81756	-0.186784	-25.6025				RBM11 PWI domain protein
SteCoe_10812	-0.633932	0.182316	-0.647703	0.254513	K.VTQASTTSGVK.K;K.VTQASTTSGVK.K;K.VTQASTTSGVK.K;K.VTQASTTSGVK.K	+	Top_bottom	2.73891	-0.859232	-23.3809				core histone protein	chromatin
SteCoe_18464	1.40756	1.79086	1.4396	1.77661	K.AVDNIITEQAGGSETK.A;K.MAEINPDTAIK.L;R.LADYAGEGDLDVVK.S;R.LADYAGEGDLDVVK.S	+	Top_bottom	2.62669	-0.360154	-20.5388				VPS35	vacuole			300	4
SteCoe_11992	-1.07009	-0.666145	-1.05937	-0.623808	K.SIQNEYDK.S	+	Top_bottom	2.56937	-0.419751	-19.2223				MORN domain protein				300	4
SteCoe_7352	1.26893	1.97728	1.31261	1.91987	K.EAPNNNVR.V;K.EAPNNNVR.V;K.IFGGAHHLDLR.R;R.NDPQSVISAR.N	+	Top_bottom	2.52387	-0.65781	-18.2372	2			serine carboxypeptidase	proteolysis
SteCoe_12093	-0.861673	-0.348509	-0.80439	-0.366657	K.TGETPESLAR.V	+	Top_bottom	2.40126	-0.475449	-15.8247				EF hand 7 protein	EF hand
SteCoe_22415	3.39509	3.67647	3.36603	3.65413	K.LPDSLSDPSK.G;K.LPDSLSDPSK.G;K.YAVDVISELK.T;K.YAVDVISELK.T;K.YAVDVISELK.T;K.YAVDVISELK.T;R.LSDFAGEQDLEIVR.D;R.LSDFAGEQDLEIVR.D;R.LSDFAGEQDLEIVR.D;R.LSDFAGEQDLEIVR.D;R.LSSIEGVTLK.I	+	Top_bottom	2.38551	-0.284745	-15.5386				VPS35 domain	vacuole
SteCoe_22396	1.05011	1.20873	1.04592	1.23241	K.AASGITFK.V;K.ISYSIVPESVVK.A;K.ISYSIVPESVVK.A;R.DFTDNNPR.G;R.SPNDRPFILSR.A	+	Top_bottom	2.31698	-0.172559	-14.3521				glycosyl hydrolase family 31
SteCoe_36776	-0.266087	-0.175407	-0.267796	-0.161287	K.DITVIIAGNK.E;K.DITVIIAGNK.E	+	Top_bottom	2.28714	-0.0985937	-13.8638				Rab V	membrane trafficking
SteCoe_8687	-0.344343	1.38697	-0.498955	1.62369	K.KT*VSWDYVK.I;K.KT*VSWDYVK.I;K.KT*VSWDYVK.I	+	Top_bottom	2.27253	-1.92698	-13.6308				hypothetical protein
SteCoe_17756	1.99945	2.43014	2.0417	2.47934	K.ETPGFSSPER.R;K.FENFLEIYR.Q;K.LLFEYNEVK.A;K.LLFEYNEVK.A;K.LNEPEQLSPSQEEYEK.F;K.PGQGIASK.L;K.VNSPEFQESK.A;K.VNSPEFQESK.A	+	Top_bottom	2.25708	-0.434164	-13.3884				hypothetical
SteCoe_20838	0.907673	1.19588	0.93469	1.16451	K.AQGFEKVYNDFK.I;K.FETLSVSEPDR.S;K.FETLSVSEPDR.S	+	Top_bottom	2.19888	-0.259012	-12.5133				Alba domain protein	nucleus
SteCoe_4608	2.1498	2.27642	2.13467	2.29415	K.NHDGQVDIR.E;K.NHDGQVDIR.E;K.NHDGQVDIR.E;R.NGNGTLSPLEIK.T;R.NGNGTLSPLEIK.T;R.NGNGTLSPLEIK.T;R.NGNGTLSPLEIK.T;R.NGNGTLSPLEIK.T	+	Top_bottom	2.1823	-0.143049	-12.2744				EF hand 7 protein	EF hand
SteCoe_4588	-1.75952	-1.61488	-1.7495	-1.63367	K.QASLEVEDLK.S	+	Top_bottom	2.17927	-0.130234	-12.2313				Akt family kinase	signaling
SteCoe_3028	0.627691	0.697891	0.625435	0.71048	R.NYGELHQNPDER.L;R.SFGTEGR.R	+	Top_bottom	2.17275	-0.0776224	-12.1388				LSM14 domain protein
SteCoe_23590	-3.91278	-3.66201	-3.9429	-3.62502	K.IVGDPSNLNFQYLAR.Q	+	Top_bottom	2.15723	-0.284326	-11.9217				PLK family kinase	signaling
SteCoe_1814	2.54239	2.82095	2.55234	2.7788	K.LGGESGVGK.I;R.YNGLNLEELK.H;R.YNGLNLEELK.H	+	Top_bottom	2.1381	-0.25251	-11.6592				hypothetical
SteCoe_9508	6.2697	6.4215	6.26705	6.45023	K.DGDGTITTK.E;K.DGDGTITTK.E;K.DGDGTITTK.E;K.DGDGTITTK.E;K.DGDGTITTK.E;K.DGDGTITTK.E;K.DQDTEEELIEAFK.V;K.DQDTEEELIEAFK.V;K.DQDTEEELIEAFK.V;K.DQDTEEELIEAFK.V;K.DQDTEEELIEAFK.V;K.DQDTEEELIEAFK.V;K.DQDTEEELIEAFK.V;K.DQDTEEELIEAFK.V;K.DQDTEEELIEAFK.V;K.DQDTEEELIEAFK.V;K.ELGTVMR.S;K.LTDEEVDEMIR.E;K.LTDEEVDEMIR.E;K.LTDEEVDEMIR.E;K.LTDEEVDEMIR.E;K.LTDEEVDEMIR.E;K.VFDRDGNGLISAAELR.H;R.DGNGLISAAELR.H;R.EAD…	+	Top_bottom	2.13457	-0.16749	-11.6114	1			EF hand 7 protein	EF hand
SteCoe_12201	2.92353	5.28094	2.75	5.74387	K.NATLFHVVNELDK.D;K.NATLFHVVNELDK.D;K.NATLFHVVNELDK.D;K.NATLFHVVNELDK.D;R.SIFTLFDIDHTGYINIK.N;R.SIFTLFDIDHTGYINIK.N	+	Top_bottom	2.0743	-2.67564	-10.824				EF hand protein	EF hand
SteCoe_9010	-1.76531	-0.905962	-1.62007	-0.866016	R.VLAIGGGTER.G	+	Top_bottom	2.06526	-0.806698	-10.7105				patatin-like phospholipase	metabolism
SteCoe_30612	0.955351	2.56356	0.854345	2.89674	K.IDSDAFVR.M;K.IDSDAFVR.M;R.NFTEDDVLIIQQGFEVFDHGK.Q	+	Top_bottom	2.04708	-1.8253	-10.4858				hypothetical protein
SteCoe_7290	4.00518	4.18632	4.03234	4.20743	K.DDLINHLGTIAK.S;K.DDLINHLGTIAK.S;K.DGQDDIYFIAGDDR.H;K.DGQDDIYFIAGDDR.H;K.DGQDDIYFIAGDDR.H;K.DGQDDIYFIAGDDR.H;K.ENPMNPPGK.K;K.ENPMNPPGK.K;K.LGIIEDTANK.Q;K.LGIIEDTANK.Q;K.NLEDAEQHEFQADVAR.V;K.NLEDAEQHEFQADVAR.V;K.NLYAATAPVK.L;K.NLYAATAPVK.L;K.QDATEFVDEETLR.K;K.QDATEFVDEETLR.K;K.QDATEFVDEETLR.K;K.VQEVTISR.K;K.YSEFVQYPIYLK.V;K.YSEFVQYPIYLK.V;K.YSEFVQYPIYLK.V;K.YSEFVQYPIYLK.V;R.ETISNASDALDK.L;R.ETISN…	+	Top_bottom	2.03652	-0.178118	-10.3574	2	Sucrose	4	HSP90	stress response
SteCoe_9428	2.58363	5.36453	1.98488	5.27817	K.AAQVHVDDIGPAGAMGHTGTDNSDPGER.I;K.AS*SPVASK.P;K.ASSPVASK.P;K.PAS*TPVQK.Q;K.SAMSSLGFEAK.N;K.WSDVLAK.A;R.FNAADYVK.P;R.FNAADYVK.P;R.FNAADYVK.P	+	Top_bottom	2.00995	-3.0371	-10.0409	3	tail	2	centrin	EF hand
SteCoe_3266	1.17662	3.36477	0.90922	3.02887	K.NATLFHVVSELDK.D;K.SAMVSLGFEAK.N;K.SAMVSLGFEAK.N;K.SAMVSLGFEAK.N;K.SAMVSLGFEAK.N;K.SAMVSLGFEAK.N;K.SAMVSLGFEAK.N;R.RPGGPFNALDFVR.P;R.RPGGPFNALDFVR.P;R.RPGGPFNALDFVR.P;R.RPGGPFNALDFVR.P;R.RPGGPFNALDFVR.P	+	Top_bottom	2.00933	-2.1539	-10.0336	3	tail	2	centrin	EF hand
SteCoe_14844	-0.187246	-0.0224819	-0.218357	0	K.YPFQAPK.V	+	Top_bottom	2.00486	-0.191561	-9.98133				hypothetical protein
SteCoe_10656	-1.73007	-1.1744	-1.70736	-1.05239	R.EVFNIFDK.N	+	Top_bottom	1.98521	-0.605322	-9.75475				CDPK famiy kinase	signaling
SteCoe_8740	2.55944	4.63819	2.39753	4.2578	K.HSLLEDNTALR.H;K.HSLLEDNTALR.H;K.HSLLEDNTALR.H;K.QIGIFDDER.S;K.YVQAVNNK.E;K.YVQAVNNK.E;R.ILGEGNQALGALR.R;R.ILGEGNQALGALR.R;R.LIEQINELR.Y;R.LSNVAFNYQTR.L;R.TAIDQWK.K;R.TAIDQWK.K;R.VAYNSWK.D;R.VSFDIFDR.L	+	Top_bottom	1.9651	-1.96951	-9.52788	2			SFI repeat protein	EF hand
SteCoe_19832	-1.68849	-1.51119	-1.72829	-1.51961	K.QDELEIEIDR.L	+	Top_bottom	1.96153	-0.192993	-9.48822		OA	2	GAS2 protein domain	GAS2
SteCoe_16861	0.375957	1.03935	0.31819	0.919075	K.DLEEEYQELAK.S;K.DLEEEYQELAK.S;K.SSNEINIADLDK.I;K.SSNEINIADLDK.I	+	Top_bottom	1.96036	-0.63214	-9.47518		Sucrose	5	hypothetical
SteCoe_9853	0.642647	0.801092	0.635515	0.770248	K.QLNELYSK.Y;K.QLNELYSK.Y;R.VYNYTVISR.Q	+	Top_bottom	1.94083	-0.146589	-9.26096				prefolding domain protein
SteCoe_35745	-2.34659	-2.00734	-2.42436	-2.02766	R.IQEEGQPSQVGK.M	+	Top_bottom	1.93105	-0.367972	-9.15552		Sucrose	5	hypothetical
SteCoe_7167	-1.07103	0.0450172	-1.22534	0.303442	R.QAPEINNVSK.K;R.QAPEINNVSK.K	+	Top_bottom	1.89604	-1.32241	-8.78719		Sucrose	1	hypothetical protein
SteCoe_38058	-1.287	0.413692	-1.63857	0.718029	K.DQAIQEIK.Q;K.ITGDNEEVQR.L;K.MLQYIEEAK.A	+	Top_bottom	1.89003	-2.02864	-8.72545				hypothetical protein
SteCoe_816	2.76111	2.8516	2.74817	2.83516	K.GLLEVVESGSR.N;K.GLLEVVESGSR.N;K.GLLEVVESGSR.N;K.GLLEVVESGSR.N;K.LFLTEPSGSFSAWK.A;K.NVMEFLEK.N;K.NVMEFLEK.N;K.NYTEILDTENALK.L;K.NYTEILDTENALK.L;R.LTMDEAPSSEYVAR.F;R.TQQEYTQK.G;R.TQQEYTQK.G	+	Top_bottom	1.86595	-0.0887384	-8.48214				proteasome alpha 4 subunit	proteolysis
SteCoe_26378	-0.369217	-0.0990944	-0.410219	-0.0346832	K.PNHDLELAR.I;K.VQQLTDDYGNK.V;K.VQQLTDDYGNK.V	+	Top_bottom	1.86333	-0.322829	-8.45608				protein phosphatase 2C	signaling			300	4
SteCoe_713	-0.435886	-0.0603848	-0.454525	0.0411034	K.LDDGSVYQGSWDEK.G;R.VYEGEWK.E	+	Top_bottom	1.86195	-0.435565	-8.44237		Sucrose	1	MORN domain protein
SteCoe_814	-1.001	0.0645103	-1.24158	-0.0524197	K.GTANPGPGAYEAFDLK.S;K.NQNTPGPGAYSPK.F	+	Top_bottom	1.86061	-1.12734	-8.42904				sperm tail PG-rich repeat	cilia
SteCoe_206	0.00154877	0.133049	-0.0297146	0.120468	K.LVNLALDDK.T;K.LVNLALDDK.T;R.AGGMVEDGR.V	+	Top_bottom	1.85347	-0.140841	-8.3586				protein phosphatase 2C	signaling
SteCoe_20238	-0.511213	0.117506	-0.683607	0.15917	K.HDAVGISVSNDPTK.N;K.SDIFGEPIQDSK.P;K.SDIFGEPIQDSK.P	+	Top_bottom	1.84716	-0.735748	-8.2968				hypothetical
SteCoe_14990	0.597485	0.921703	0.582113	1.01892	K.EEEAPER.K;K.ELYIQAEER.R;K.NVFETTDQFLDR.L;K.NVFETTDQFLDR.L	+	Top_bottom	1.78729	-0.380515	-7.73177				hypothetical
SteCoe_30007	1.80492	2.9149	1.59421	3.19804	K.ANVDISDEGK.L;K.ANVDISDEGK.L;K.LVFSLDEK.V;K.TLNQYER.R;R.EPSVYGDDDYALK.Y;R.EPSVYGDDDYALK.Y;R.TAELYASEIR.G	+	Top_bottom	1.78261	-1.35691	-7.68918				SFI repeat protein	EF hand
SteCoe_22104	-3.2659	-2.978	-3.20174	-2.9898	R.GYTGTLNSPGIR.S	+	Top_bottom	1.77962	-0.249926	-7.66206				PI3 PI4 kinase
SteCoe_14783	3.83128	6.0243	3.42776	6.613	R.AIFTLFDIDK.T;R.AIFTLFDIDK.T;R.AIFTLFDIDK.T;R.AIFTLFDIDK.T;R.RPFNALDYVK.P;R.RPFNALDYVK.P;R.RPFNALDYVK.P	+	Top_bottom	1.76552	-2.68913	-7.53557	3			EF hand protein	EF hand
SteCoe_21153	-0.733284	-0.444292	-0.765259	-0.509287	K.ELEYGEGSEIIEIAHR.S;R.VPNENER.I	+	Top_bottom	1.76417	-0.272482	-7.52357				ubiquitin carboxyl terminal hydrolase
SteCoe_448	4.78641	6.10034	4.7521	5.789	K.DGSGAIDFDEFLDMMTAR.M;K.NQTIYQMISDLDK.D;K.NQTIYQMISDLDK.D;K.NQTIYQMISDLDK.D;K.NQTIYQMISDLDK.D;K.NQTIYQMISDLDK.D;K.NQTIYQMISDLDK.D;K.NQTIYQMISDLDK.D;K.PAPVSQPK.V;K.PAPVSQPK.V;K.PAPVSQPK.V;K.PAPVSQPK.V;K.PAPVSQPK.V;K.PAPVSQPK.V;K.PAPVSQPK.V;K.PAPVSQPK.V;K.PAPVSQPK.V;K.PAPVSQPK.V;K.PAPVSQPK.V;K.PAPVSQPK.V;K.PAPVSQPK.V;K.PAPVSQPK.V;K.PAPVSQPK.V;K.PAPVSQPK.V;K.PAPVSQPK.V;K.PAPVSQPK.V;K.PAPVSQPK.V;K.P…	+	Top_bottom	1.7621	-1.17541	-7.50514	3			centrin	EF hand
SteCoe_12598	-1.36799	-0.646772	-1.24236	-0.495501	K.NAELNEIIATFK.N;K.YDDALNQIR.S	+	Top_bottom	1.75765	-0.734039	-7.46578				hypothetical
SteCoe_31453	-3.25094	-3.13742	-3.26452	-3.16314	K.TSVIFTTLNQDLEQR.L	+	Top_bottom	1.74868	-0.107447	-7.38701				glutaredoxin				90	2
SteCoe_22340	-0.660189	-0.369999	-0.752262	-0.347593	K.DVLVDLVDVR.S;R.DNDQEVSTK.E	+	Top_bottom	1.74245	-0.347429	-7.3328				EF hand 7 protein	EF hand
SteCoe_14294	2.41359	3.47746	2.10215	3.66145	K.EVNAALASLGSDR.S;K.EVNAALASLGSDR.S;R.IFDLFDDGR.G;R.IFDLFDDGR.G;R.IFDLFDDGR.G;R.IFDLFDDGR.G;R.IFDLFDDGR.G;R.IFDLFDDGR.G;R.IFDLFDDGR.G;R.IFDLFDDGR.G;R.IFDLFDDGR.G;R.IFDLFDDGR.G;R.IFDLFDDGR.G;R.IFDLFDDGR.G	+	Top_bottom	1.73305	-1.31159	-7.25167	3			EF hand 6 protein	EF hand
SteCoe_8619	0.330488	0.727304	0.216686	0.801001	K.EAETTYK.D;K.VSDGSYGSYDK.Y;R.SQDNIEDQIHQYER.E	+	Top_bottom	1.73129	-0.490565	-7.23653				hypothetical protein
SteCoe_19145	2.57306	4.19028	2.21365	4.61417	K.IFALFDIDHTGYINIK.N;K.IFALFDIDHTGYINIK.N;K.IFALFDIDHTGYINIK.N	+	Top_bottom	1.73047	-2.00887	-7.22949				EF hand pirotein	EF hand
SteCoe_5601	-0.187466	-0.0788326	-0.180134	-0.103735	K.LILYDYDK.V;R.DDNPYSR.L	+	Top_bottom	1.71851	-0.0925159	-7.12778				ubiquitin activating enzyme
SteCoe_6136	3.56727	3.74853	3.57126	3.80797	K.AVFDAVDADGSGK.I;K.AVFDAVDADGSGK.I;K.AVFDAVDADGSGK.I;K.DIQDILADDDK.L;K.DIQDILADDDK.L;K.DIQDILADDDK.L;K.DIQDILADDDK.L;K.DIQDILADDDK.L;K.DIQDILADDDK.L;K.DIQDILADDDK.L;K.DIQDILADDDK.L	+	Top_bottom	1.70528	-0.208984	-7.01687	3			EF hand 7 protein	EF hand
SteCoe_23040	0.827288	0.998604	0.867992	0.988865	K.LELPTNEK.S;K.LELPTNEK.S;K.QAIGISIESR.R;R.NVTISLDSSSGNNR.A;R.NVTISLDSSSGNNR.A	+	Top_bottom	1.70098	-0.146094	-6.98121		Sucrose	4	proteasome / cyclosome repeat protein	proteolysis
SteCoe_14602	2.19073	2.40752	2.12922	2.37902	K.LGINALHIK.I;K.TPGPGAQAALR.A;R.IEDVTPIPTDSTR.R;R.IEDVTPIPTDSTR.R;R.IEDVTPIPTDSTR.R;R.IEDVTPIPTDSTR.R;R.IEDVTPIPTDSTR.R;R.IEDVTPIPTDSTR.R	+	Top_bottom	1.68902	-0.233296	-6.88274	3			Rps14 ribosomal protein	translation
SteCoe_34823	-1.05699	-0.389851	-1.01798	-0.165947	R.ESELPSDTK.P	+	Top_bottom	1.6644	-0.75959	-6.68429				hypothetical
SteCoe_3869	-1.72514	-1.50474	-1.7793	-1.43959	K.ETPDESVIPR.L	+	Top_bottom	1.65513	-0.280055	-6.61095				PHD-2 domain protein
SteCoe_17022	-0.889633	-0.760326	-0.855495	-0.761082	K.EVVYFDAGSTQK.N;K.EVVYFDAGSTQK.N	+	Top_bottom	1.64759	-0.11186	-6.55187				Kelch-1 domain protein
SteCoe_31827	2.80676	3.94609	2.94758	3.69481	K.FYTLFDFGNK.A;K.QVPLIAEDYWR.I;K.QVPLIAEDYWR.I;K.VTNQVFGEVTSEQGTSFAVAK.F;K.VTNQVFGEVTSEQGTSFAVAK.F;K.VTNQVFGEVTSEQGTSFAVAK.F;K.VTNQVFGEVTSEQGTSFAVAK.F;R.IAIDGITVGTK.A;R.IAIDGITVGTK.A;R.IAIDGITVGTK.A;R.IAIDGITVGTK.A	+	Top_bottom	1.64729	-0.943281	-6.54952	2	bisection	2	aspartyl protease family	proteolysis
SteCoe_24815	-2.35019	-0.579401	-2.77836	-0.932341	K.INLIIEEAR.E	+	Top_bottom	1.64326	-1.8084	-6.51813				C2 domain protein
SteCoe_9026	2.45531	2.4847	2.45276	2.49565	R.FPGLFVWLR.N;R.GAPHLLAPTGSDLEK.F;R.IGEFPEGK.S;R.IGEFPEGK.S;R.VNENDNWK.F;R.YNVVLEPLPQLENR.M;R.YNVVLEPLPQLENR.M	+	Top_bottom	1.63242	-0.0361423	-6.43448				hypothetical protein
SteCoe_22592	-1.83257	-1.35199	-1.95033	-1.20137	K.QVQEILEK.K	+	Top_bottom	1.63197	-0.614772	-6.43103				hypothetical protein
SteCoe_18025	-1.72638	-1.00529	-1.53118	-1.0133	K.LHDYAQR.V	+	Top_bottom	1.62028	-0.619481	-6.3419				LMBR1-like membrane protein				300	4
SteCoe_35926	1.96351	2.48974	1.76859	2.56419	K.LLVNLTDYPEMLER.L;K.LLVNLTDYPEMLER.L;R.ATQQDHK.L;R.ATQQDHK.L;R.VQEEGQPSQVGK.M	+	Top_bottom	1.61936	-0.660913	-6.33497		Sucrose	5	hypothetical protein	SAS6	90	2	300	4
SteCoe_34001	3.03514	5.19427	2.71734	4.61294	K.FFNDASLNDEIQNALK.T;K.FFNDASLNDEIQNALK.T;K.FFNDASLNDEIQNALK.T;K.FFNDASLNDEIQNALK.T	+	Top_bottom	1.5905	-2.02736	-6.12012				hypothetical protein
SteCoe_7264	2.9309	3.64864	3.0839	3.83617	R.DGSSGGISR.Y;R.DGSSGGISR.Y;R.YAVIRPDGVTR.N;R.YAVIRPDGVTR.N	+	Top_bottom	1.58416	-0.735002	-6.07383				beta 1 subunit of 20S proteasome	proteolysis
SteCoe_1570	1.61189	2.82159	1.72314	3.26154	K.ISIQEVEGLLHPDFIK.L;K.ISIQEVEGLLHPDFIK.L;K.ISIQEVEGLLHPDFIK.L	+	Top_bottom	1.58167	-1.37405	-6.05574				EF hand 7 protein	EF hand
SteCoe_25872	4.3338	4.75955	4.36271	4.91982	K.FMTGVEGSGPDFNQLK.K;K.IGTGLGDVHVADALR.Y;K.IGTGLGDVHVADALR.Y;K.ILFDNFDQEK.K;K.ILFDNFDQEK.K;K.SLTSEDTVEELQK.L;K.SLTSEDTVEELQK.L;K.SLTSEDTVEELQK.L;K.TLNFEDFAK.F;K.VRPEAIDK.T;K.VRPEAIDK.T;K.YFTSIFSVLLGNEAK.N;R.ATVESIFNEADADGDGVLSLPEFQAWVK.G;R.QYEIEESGEISYEELK.D	+	Top_bottom	1.57881	-0.491432	-6.03506	2			EF hand 7 protein	EF hand			300	4
SteCoe_4042	1.88223	1.93786	1.88374	1.9597	R.LVGGVLVQK.T;R.LVGGVLVQK.T;R.QDYGQLVGK.I	+	Top_bottom	1.57536	-0.0657902	-6.01013				prefoldin 2 domain protein
SteCoe_31280	-0.488962	0.920332	-0.722931	0.540022	K.TVSEISEELK.G;K.TVSEISEELK.G;K.YLYYVDSK.K	+	Top_bottom	1.57182	-1.33612	-5.98465				hypothetical protein
SteCoe_4526	-0.314535	0.240875	-0.199141	0.394691	K.WGGNTFK.L	+	Top_bottom	1.5707	-0.574621	-5.97662		Anterior	1	transglycosylate SLT domain protein
SteCoe_15660	-0.480337	-0.384615	-0.454815	-0.367502	K.NSPSESYTR.I	+	Top_bottom	1.56789	-0.0915174	-5.95655				synaptobrevin domain protein	membrane trafficking
SteCoe_31490	-3.20753	-2.85279	-3.10378	-2.83667	K.HGDIFDR.L	+	Top_bottom	1.5631	-0.310922	-5.92242				CAMK1 protein kinase	signaling
SteCoe_1822	-2.37119	-1.41131	-2.76573	-1.40831	K.AIPVQEAPDK.K	+	Top_bottom	1.55616	-1.15865	-5.87325		Sucrose	1	hypothetical
SteCoe_7194	-1.03333	-0.461885	-1.18142	-0.594875	K.ETDLNPYTR.G	+	Top_bottom	1.54825	-0.578993	-5.81772				hypothetical protein
SteCoe_23664	0.836439	1.51866	0.633858	1.37856	K.AGQVDGLGK.E;K.VEPEGLIFQGDFK.D;K.VEPEGLIFQGDFK.D	+	Top_bottom	1.54475	-0.713462	-5.79329		tail	1	MORN domain protein
SteCoe_17983	0.996227	2.19476	0.920723	2.70677	K.RGPDDAMTLTEEEIK.D;K.TEITADDFYK.V;R.GPDDAMTLTEEEIK.D;R.GPDDAMTLTEEEIK.D	+	Top_bottom	1.54095	-1.49229	-5.76685				EF-hand 6 protein	EF hand			180	3
SteCoe_13951	-1.38834	-1.25107	-1.44318	-1.21733	R.EEHEYFSR.H	+	Top_bottom	1.52238	-0.181559	-5.6394				dynamin
SteCoe_22269	-1.93798	-1.36969	-2.17892	-1.39909	K.FQDFENR.K	+	Top_bottom	1.50976	-0.674063	-5.55425				hypothetical protein
SteCoe_28683	3.05498	3.84929	3.27975	3.78267	K.IQVLLNGR.N;K.IQVLLNGR.N;K.IQVLLNGR.N;K.IQVLLNGR.N;K.IQVLLNGR.N	+	Top_bottom	1.50664	-0.648608	-5.53334				E1_DerP2_DerF2 domain protein
SteCoe_19536	-2.10875	-1.19232	-2.17519	-0.775673	K.SLETPGPGR.Y	+	Top_bottom	1.50001	-1.15798	-5.48921				sperm tail PG-rich repeat	cilia
SteCoe_9677	-1.33326	-1.09293	-1.27238	-1.02551	K.ANDVLSDAAK.R	+	Top_bottom	1.48084	-0.243597	-5.3634				DNAJ domain protein
SteCoe_12322	-0.715082	-0.233837	-0.836658	-0.0254917	K.QLNDYAK.V	+	Top_bottom	1.47996	-0.646206	-5.35774				hypothetical protein
SteCoe_26891	-0.321243	-0.0917873	-0.396505	-0.00174141	K.ELSQIIDSPGPGTYDGK.I;K.TSYSFGK.S	+	Top_bottom	1.47397	-0.31211	-5.31899				SHIPPO-rpt protein	cilia
SteCoe_22464	1.71936	1.89328	1.70207	1.97668	K.EEIGSDETYVK.V;K.EEIGSDETYVK.V;K.TTALDSLK.S	+	Top_bottom	1.46578	-0.224261	-5.26641				hypothetical
SteCoe_35277	0.671007	0.891129	0.621998	0.825584	K.RPVTEEDRPR.R	+	Top_bottom	1.4517	-0.211854	-5.17721				hypothetical protein
SteCoe_6479	-0.141935	0.38332	-0.0116711	0.554541	R.NSWGTYFGK.N	+	Top_bottom	1.43503	-0.545733	-5.07328				papain family cysteine protease	proteolysis
SteCoe_5220	-0.813942	-0.105267	-1.07865	-0.257435	K.DLSIALEEK.A;K.DVNAALEDK.A	+	Top_bottom	1.42483	-0.764946	-5.01062		Sucrose	5	hypothetical
SteCoe_14092	-1.0598	-0.962912	-1.10785	-0.965706	K.ASISNEISR.I	+	Top_bottom	1.41744	-0.119518	-4.96566				hypothetical protein
SteCoe_23688	-1.02789	-0.775606	-1.12185	-0.831749	K.VVSQTYSPGTSK.T;K.VVSQTYSPGTSK.T	+	Top_bottom	1.41569	-0.271191	-4.95505				aspartyl protease family protein	proteolysis
SteCoe_8609	1.23508	1.65675	1.20252	1.88073	K.DGALQGEGK.V;K.DGALQGEGK.V;K.DGALQGEGK.V;K.DNLMHGQGTFK.W;K.EYSGSWSDGK.Y;K.QGEWVDGVR.T;R.LEEELPSFDIER.A;R.LEEELPSFDIER.A	+	Top_bottom	1.39979	-0.54994	-4.8597		Sucrose	1	MORN domain protein
SteCoe_1190	-0.410423	-0.257301	-0.357542	-0.257486	K.LLEEAGTK.E	+	Top_bottom	1.38759	-0.126589	-4.78764		Sucrose	2	rhodanese like domain
SteCoe_6660	3.34942	3.51649	3.27615	3.58485	K.GLLIESPGDK.Q;K.GLLIESPGDK.Q;K.GLLIESPGDK.Q;K.GPVIVYNYPK.V;K.GPVIVYNYPK.V;K.IGEVIGGSVR.E;K.IGEVIGGSVR.E;K.NHSLEYLR.E;K.NHSLEYLR.E;K.NHSLEYLR.E;K.SLQVVVDK.S;K.SLQVVVDK.S;R.NFNVVYGTGGR.Y;R.NFNVVYGTGGR.Y	+	Top_bottom	1.38082	-0.237891	-4.74808	2			tRNA synthetase class II	translation
SteCoe_30456	-1.16908	-0.978399	-1.10309	-0.943207	K.DQMITAYPDVR.R;K.PDLPEELDR.I	+	Top_bottom	1.37034	-0.175283	-4.68741				protein phosphatase 2C
SteCoe_107	-2.22308	-2.02914	-2.3318	-2.0144	K.EHYVFPEGLEFSEK.N	+	Top_bottom	1.36569	-0.255673	-4.66066				thioredoxin domain protein
SteCoe_1578	8.63254	9.57536	8.58904	10.1006	K.EAFDLFDLDSSGTIDPK.E;K.EVQAALNSLGR.D;K.EVQAALNSLGR.D;K.EVQAALNSLGR.D;K.EVQAALNSLGR.D;K.PELTFEDFYK.V;K.PELTFEDFYK.V;R.DQS*PTIFR.L;R.DQSPTIFR.L;R.DQSPTIFR.L;R.DQSPTIFR.L;R.DQSPTIFR.L;R.DQSPTIFR.L;R.DQSPTIFR.L;R.DQSPTIFR.L;R.DQSPTIFR.L;R.DQSPTIFR.L;R.DQSPTIFR.L;R.DQSPTIFR.L;R.ELGESMTEEELAHALER.I;R.ILDLFDAEGTGNITLK.A;R.ILDLFDAEGTGNITLK.A;R.ILDLFDAEGTGNITLK.A;R.ILDLFDAEGTGNITLK.A;R.ILDLFDAEGTGNITLK.A…	+	Top_bottom	1.36504	-1.22719	-4.65696	3			centrin	EF hand
SteCoe_34092	3.58828	3.66788	3.56763	3.71219	K.AQQIVDLVSK.D;K.AQQIVDLVSK.D;K.EVISSVFNEER.Q;K.EVWSELAK.I;K.FINEVLSQAAGELALEEFLK.G;K.IMDTEEELYR.N;K.IYEFGEADQR.C;K.LGIATVQK.R;K.LIEVLPNELPVLHR.T;K.LTIELFDDK.L;K.NVHLAPQWLVELEK.K;K.RAETQEDR.S;R.DTPWSAIVTK.K;R.EGQGALEEK.Q;R.HTPLIFVDFPGR.E;R.IEATQYDVLK.Q;R.LQPHENFR.L;R.LQPHENFR.L;R.NDIQLLQDK.F;R.NDIQLLQDK.F;R.NFIFNVQR.N;R.NYSVEDFDDDLR.S;R.QEVVNNDLSK.A;R.SNLPDNLK.Q;R.VDNEYDDK.I;R.YTPIGWTK.I	+	Top_bottom	1.35253	-0.112085	-4.58579	2	Sucrose	1	hypothetical protein
SteCoe_20466	0.756748	1.27321	0.470207	1.41087	K.LENFLEIYR.Q;R.ETEAIVGEK.G	+	Top_bottom	1.35216	-0.728559	-4.58368				hypothetical protein
SteCoe_25921	-2.042	-1.18416	-1.72891	-1.09225	R.VLAVAGGTER.G	+	Top_bottom	1.35153	-0.747255	-4.58011				patatin-like phospholipase
SteCoe_19853	0.680088	1.49148	0.541252	1.20008	K.DTVQFYQK.F;R.DTVVNPGVVK.D;R.DTVVNPGVVK.D	+	Top_bottom	1.34705	-0.73511	-4.55493		Sucrose	1	esterase phd domain protein				300	4
SteCoe_14324	-1.62197	-1.53363	-1.59344	-1.50797	R.FEAIDLTK.G	+	Top_bottom	1.34257	-0.0869031	-4.52979				bromodomain protein
SteCoe_22825	-2.92274	-2.77747	-2.8837	-2.72206	K.LIEIDNNVINR.N	+	Top_bottom	1.34226	-0.153456	-4.52809				thioredoxin domain'
SteCoe_12737	1.88531	2.33247	1.95159	2.55707	K.AEENAEIEGEVEAEEDESR.I;K.ALEDTYQNYISTEAR.I;K.ALEDTYQNYISTEAR.I;R.AAQVYGLQR.S;R.PDPTEEELFK.L;R.PDPTEEELFK.L;R.PDPTEEELFK.L;R.PDPTEEELFK.L	+	Top_bottom	1.33632	-0.526317	-4.49499				hypothetical				300	4
SteCoe_9987	1.31752	1.46584	1.33211	1.54712	K.AAQDFGDK.Y;K.IDIPAEEK.K;K.LFENVSQEILR.K	+	Top_bottom	1.31908	-0.181663	-4.40014				Ras family protein
SteCoe_20625	4.07713	4.69029	4.08532	5.05436	K.FYTLFDFDNK.Q	+	Top_bottom	1.30886	-0.791102	-4.34472	2	bisection	2	aspartyl protease family protein	proteolysis			300	4
SteCoe_9240	0.860966	1.50315	0.808357	1.25569	K.IADLGFNAVR.I;R.IPLSPESLK.N;R.IPLSPESLK.N	+	Top_bottom	1.30175	-0.54476	-4.30651		bisection	2	cellulase domain protein	digestion
SteCoe_13619	2.28212	0.861584	1.73929	0.80442	K.DYLDSSPR.S;K.HINLQLQEIK.A;K.VAEGLSETQVLR.N;R.LQEIEEDER.D;R.LQEIEEDER.D	+	Top_bottom	1.30338	1.1777	4.31524	1	OA	4	hypothetical protein
SteCoe_1068	-1.14263	-1.52385	-0.987381	-1.41958	R.DLPDGIQLAPEYAK.R;R.DLPDGIQLAPEYAK.R	+	Top_bottom	1.30976	0.406711	4.34956				hypothetical
SteCoe_29361	-2.03733	-2.42687	-2.07651	-2.29373	K.TAAEVEGFLVR.M	+	Top_bottom	1.31392	0.303377	4.37206		Sucrose	2	ferrochelatase (mitochondrial)	mitochondria	300	4	300	4
SteCoe_18228	0.0926781	-0.477167	0.0860767	-0.267626	K.QHEEVIIAK.M;K.VHTLPLEDYFAK.T;K.VHTLPLEDYFAK.T	+	Top_bottom	1.32003	0.461774	4.40529				adenylate kinase
SteCoe_31966	-1.52496	-2.00787	-1.40854	-1.83769	R.SLPFVDPGK.T	+	Top_bottom	1.32331	0.456026	4.42321				hypothetical				300	4
SteCoe_37434	-1.56374	-2.11977	-1.71335	-2.00189	K.NLGLGFEGR.F	+	Top_bottom	1.3253	0.422281	4.43414				porin 3 domain	mitochondria
SteCoe_15957	-0.88662	-1.09894	-0.852789	-1.02036	R.EVLEVFHK.P;R.EVLEVFHK.P	+	Top_bottom	1.32644	0.189947	4.44041				hypothetical
SteCoe_27570	0.484001	-0.175076	0.615913	0.0635586	R.VPENVPGLIPR.A;R.VPENVPGLIPR.A	+	Top_bottom	1.3269	0.605716	4.4429				hypothetical
SteCoe_4287	1.14031	0.899136	1.22165	0.766567	K.ATVVNDLTSK.L;K.ATVVNDLTSK.L	+	Top_bottom	1.33301	0.34813	4.47662				porin 3 domain	mitochondria
SteCoe_702	2.79181	1.22348	2.20977	1.15098	K.IGLNPVQEHR.N;K.INFEPDAPPR.L;K.INFEPDAPPR.L;K.INFEPDAPPR.L;K.LDDPIDVALFEFIK.S;K.LDDPIDVALFEFIK.S	+	Top_bottom	1.33345	1.31356	4.47908	1			GAS2 protein domain	GAS2
SteCoe_30094	-1.21555	-1.59141	-1.14983	-1.45465	K.SVDYVLR.V	+	Top_bottom	1.33474	0.34034	4.48619				hypothetical
SteCoe_28536	-0.239862	-0.520889	-0.114586	-0.46133	R.QYQGFLK.T	+	Top_bottom	1.34183	0.313886	4.52566				Tim10/DDP family zinc finger
SteCoe_25577	-0.55344	-1.81444	-0.888628	-1.55817	K.IEDDLFTR.H	+	Top_bottom	1.3507	0.965271	4.57544				hypothetical protein
SteCoe_32511	-2.48545	-4.14219	-3.08631	-4.19362	K.EHQENVGR.K	+	Top_bottom	1.35211	1.38202	4.58343		Sucrose	3	hypothetical protein
SteCoe_16150	-3.42412	-3.49559	-3.44613	-3.48643	R.LISNQDEIMEEAR.E	+	Top_bottom	1.3707	0.0558882	4.68948				clathrin adaptor AP-1 small chain	membrane trafficking
SteCoe_2521	-0.888247	-1.48728	-0.78083	-1.28045	K.DAEHFFR.R	+	Top_bottom	1.37496	0.549329	4.71408				hypothetical protein
SteCoe_27950	2.58072	2.22686	2.68412	2.33263	K.AFAAGADIK.E;K.AFAAGADIK.E;K.AQFGQPEIK.L;K.AQFGQPEIK.L;K.LGTIPGGGGTQR.L;K.LGTIPGGGGTQR.L	+	Top_bottom	1.38434	0.352673	4.76864				enoyl-coA hydratase (mitochondrial)	mitochondria	180	3	300	4
SteCoe_13556	-0.0123863	-0.389629	-0.14336	-0.413578	K.AGELGFGGIYTR.D;R.DEYGGTGLGK.L	+	Top_bottom	1.40031	0.32373	4.86281				acyl-CoA dehydrogenase (mitochondrial)	mitochondria
SteCoe_7253	-0.192608	-1.09106	-0.0819302	-0.786915	K.QLAPYDKDWLYVR.A	+	Top_bottom	1.41554	0.801718	4.95414				ribosomal protein S19	translation
SteCoe_651	0.195675	-0.570244	0.295074	-0.313141	K.SYFGYDEK.T	+	Top_bottom	1.42064	0.687067	4.98509				mitochondrial carrier protein	mitochondria
SteCoe_2285	-1.08949	-1.59148	-0.982088	-1.43434	K.TVSWIDATK.N	+	Top_bottom	1.42531	0.477119	5.01353				hypothetical protein
SteCoe_15928	-3.06408	-3.69726	-3.27799	-3.74331	K.NRPVFIPDPSLEYLLQR.Y	+	Top_bottom	1.42641	0.549253	5.02028				DUF4496 domain protein
SteCoe_31818	-0.179085	-0.232674	-0.159433	-0.254551	K.SHVLTGTDQGK.I	+	Top_bottom	1.43235	0.0743532	5.05677				WD40 domain protein
SteCoe_30948	-1.5738	-1.87181	-1.49583	-2.01248	R.SVIIGGNGALGK.K	+	Top_bottom	1.4337	0.407326	5.06508				short chain dehydrogenase
SteCoe_8766	0.810583	0.708769	0.852722	0.723299	K.LDYNYGK.K;R.DSPISTSPK.R;R.DSPISTSPK.R	+	Top_bottom	1.45337	0.115619	5.18774		Sucrose	5	hypothetical protein
SteCoe_8540	2.94978	2.43837	2.96213	2.60481	K.PGADAEVIGLTK.T;K.PGADAEVIGLTK.T;K.QIGELLDAMDTGLLIPER.A;K.TGIMSVETFK.K;K.TLDVGEPGDNVGVLLR.G;K.TLDVGEPGDNVGVLLR.G;K.TVGGGVITK.I;K.YDFDGQGAK.C	+	Top_bottom	1.45617	0.434367	5.20541				mitochondrial ef-Tu	mitochondria
SteCoe_18222	-1.39846	-1.48836	-1.38196	-1.53085	K.VYIGTETGDVVK.I	+	Top_bottom	1.46126	0.119393	5.23763				hypothetical protein				300	4
SteCoe_9878	-1.63959	-2.2258	-1.69924	-2.05611	K.SLDYGEPGDNVGVLLR.G;K.SLDYGEPGDNVGVLLR.G	+	Top_bottom	1.4621	0.471538	5.24298		Sucrose	5	mitochondrial ef-Tu	mitochondria
SteCoe_11626	-0.423779	-0.539942	-0.377831	-0.521498	K.AYNGELPNDLLTEK.I;R.DHGFPVR.L;R.FEANQQGVTR.G	+	Top_bottom	1.46287	0.129915	5.24786		Anterior	2	oxidoreductase molybdopterin binding protein
SteCoe_36404	-2.2569	-2.65327	-2.22352	-2.52687	K.DLQIPTVTLGDEIR.K;K.DLQIPTVTLGDEIR.K	+	Top_bottom	1.47907	0.349862	5.35194				hypothetical protein				300	4
SteCoe_8916	1.00974	0.782726	1.01844	0.677505	K.DFVYPEGTHIK.I;K.DFVYPEGTHIK.I;K.SAELLGSVGPAYVK.L;K.SAELLGSVGPAYVK.L;K.SAELLGSVGPAYVK.L	+	Top_bottom	1.48328	0.283975	5.3793	2			Band 7 family protein
SteCoe_26653	2.58821	2.37039	2.67747	2.39554	K.QTLADIPEFAK.K;K.QTLADIPEFAK.K;K.QTLADIPEFAK.K;K.TNSLLEGAK.Q;K.TNSLLEGAK.Q;K.TNSLLEGAK.Q	+	Top_bottom	1.48479	0.249873	5.38912				phosphoenolpyruvate phosphomutase	metabolism			300	4
SteCoe_14445	-1.20777	-1.62186	-1.17431	-1.4912	K.PIEHHEEK.P	+	Top_bottom	1.48944	0.365493	5.41956		Sucrose	5	hypothetical protein
SteCoe_1243	1.93527	1.47824	2.11207	1.54428	K.DIIIESIEK.I;R.AIGLGANK.E;R.IVYYNTDPNADK.L;R.IVYYNTDPNADK.L	+	Top_bottom	1.49103	0.512404	5.42997				synaptobrevin 2	membrane trafficking
SteCoe_22345	-1.33854	-2.04609	-1.51898	-1.94454	K.KVEEEVEAQEPVEISR.P	+	Top_bottom	1.49752	0.56656	5.47274				Dpy-30 domain protein	chromatin
SteCoe_16433	3.20614	2.90829	3.12794	2.83737	K.GLGVDLAFDSQAK.R;K.GLGVDLAFDSQAK.R;K.MPQGINFK.S;K.MPQGINFK.S;K.VEGEINGK.T;M.VGIESYSNLSK.Q;M.VGIESYSNLSK.Q;R.LDQSANLAFSLR.H	+	Top_bottom	1.51264	0.294209	5.57355				porin 3 domain (mitochondrial)	mitochondria
SteCoe_31321	0.364426	0.190222	0.440359	0.166672	K.PEPSGDLK.K;R.EDAINEAAER.K;R.ENEIVDPGVFAGLR.I	+	Top_bottom	1.52155	0.223946	5.63374		General	4	LRR6 domain protein
SteCoe_23442	2.92119	2.58576	2.82423	2.59859	R.ALDSFDGNK.K;R.ALDSFDGNK.K;R.QEFAVGLR.E	+	Top_bottom	1.53656	0.280539	5.73651		Sucrose	5	EF hand 7 protein	EF hand
SteCoe_18447	1.56888	0.442499	1.26273	0.541065	K.INDIMNNVVEK.D;R.LEGIGGDQIK.K;R.LEGIGGDQIK.K;R.QEEVIEETNPQFR.T	+	Top_bottom	1.53793	0.924026	5.74599		OA	4	GAS2 protein domain	GAS2
SteCoe_18513	-2.04728	-2.40156	-1.89624	-2.412	-.MHLLGEYFDER.E;-.MHLLGEYFDER.E	+	Top_bottom	1.53803	0.43502	5.74665				hypothetical protein				300	4
SteCoe_7951	-2.65598	-2.81021	-2.64987	-2.87589	K.IDPPLYAIK.S	+	Top_bottom	1.54054	0.190127	5.764				kinase domain protein	signaling
SteCoe_15736	-0.129841	-0.642767	-0.27309	-0.6106	K.NFLDADTDK.S	+	Top_bottom	1.54464	0.425218	5.79249				EF hand 7 protein	EF hand
SteCoe_20684	1.60714	1.04095	1.539	1.18291	K.EQVIQELK.E;K.ETIEIMESK.I;K.ETIEIMESK.I	+	Top_bottom	1.55389	0.461139	5.85725				DUF1042 domain protein
SteCoe_5384	-0.216194	-0.579258	-0.321577	-0.586004	K.DLALIIHGDK.I;K.YFDLGIQNR.D	+	Top_bottom	1.56589	0.313745	5.94223				mitochondrial isocitrate dehydrogenase	mitochondria
SteCoe_28354	-1.54823	-1.60011	-1.53998	-1.58644	R.TLNELDILR.E	+	Top_bottom	1.59595	0.0491743	6.1602		Sucrose	4	hypothetical protein
SteCoe_30940	1.32636	1.14821	1.39638	1.13291	K.YDVVVGTTGFPSR.E;K.YDVVVGTTGFPSR.E;R.GFDFYTGVPDSLLK.D;R.LGDSGPLEETER.D	+	Top_bottom	1.59619	0.220809	6.16196				hypothetical protein
SteCoe_19245	0.67968	0.562353	0.709879	0.586882	K.LAENFEIFDIEDPHPK.Q	+	Top_bottom	1.59825	0.120162	6.17714				DUF1015 domain protein
SteCoe_8980	-0.86998	-1.12394	-0.863157	-1.05344	K.NHEIDGTDLEDINEK.Y;K.VIAFDHNYTR.E	+	Top_bottom	1.61104	0.222119	6.27234				DUF504 domain protein
SteCoe_9556	1.50563	1.42895	1.52199	1.4467	K.FSVNEEEKPPEER.I;K.VTGGINYLK.A;K.VTGGINYLK.A;K.VTGGINYLK.A	+	Top_bottom	1.6139	0.075983	6.29379				PUB domain protein
SteCoe_15508	0.0474682	-0.799677	-0.0751152	-1.06093	K.YDHLINQNEK.I	+	Top_bottom	1.62156	0.91648	6.35159				C2 domain protein
SteCoe_11253	-0.434124	-0.731916	-0.399252	-0.842125	K.SSSEFEQLK.S;K.SSSEFEQLK.S	+	Top_bottom	1.6289	0.370333	6.40747				hypothetical protein
SteCoe_32532	-1.83617	-2.26667	-1.77205	-2.15733	K.FEIYDEGDYDDQAK.L	+	Top_bottom	1.63263	0.40789	6.43606				hypothetical protein
SteCoe_8567	0.101692	-0.275494	0.108133	-0.41481	R.LETFIYQR.A	+	Top_bottom	1.63498	0.450065	6.45414				hypothetical protein
SteCoe_9485	5.21061	5.08689	5.22295	5.1198	K.AAVDHVR.D;K.AAVDHVR.D;K.EQGTALNEVGK.P;K.EQGTALNEVGK.P;K.EQGTALNEVGK.P;R.ASFQIANR.V;R.DLDIIIFLGGFPR.K;R.DLDIIIFLGGFPR.K;R.DLDIIIFLGGFPR.K;R.DLDIIIFLGGFPR.K;R.DWYLGTK.D;R.DWYLGTK.D;R.EWHIVQGLDINEFSR.D;R.EWHIVQGLDINEFSR.D;R.VGALTVDVK.N;R.VGALTVDVK.N;R.VGALTVDVK.N;R.VGALTVDVK.N	+	Top_bottom	1.63514	0.113436	6.45533	3			malate dehydrogenase, cytoplasmic
SteCoe_25066	-2.33864	-2.83879	-2.20175	-2.75232	R.ADIGQLSDDIYR.L	+	Top_bottom	1.63952	0.525362	6.48914		OA	5	GAS2 protein domain	GAS2
SteCoe_7862	-0.516956	-1.21589	-0.539799	-1.03374	K.IAGLYDEVR.A	+	Top_bottom	1.64066	0.596436	6.49802				hypothetical protein
SteCoe_5695	0.392042	0.0836983	0.493029	0.0964203	R.TLESDYVLVAIGR.R;R.TLESDYVLVAIGR.R	+	Top_bottom	1.69428	0.352476	6.92592		Sucrose	1	pyridine nucleotide disulfide oxidoreductase	metabolism
SteCoe_22878	3.02511	1.70485	2.71798	1.50991	K.EIGGFQLK.K;K.EIGGFQLK.K;K.ESDQVIEDTR.E;K.ESDQVIEDTR.E;K.GLDQGVEYIMK.E;K.LAISEAPQEK.L;K.LAISEAPQEK.L;R.ITLEPETFNK.P;R.ITLEPETFNK.P	+	Top_bottom	1.69726	1.26416	6.95046		Sucrose	5	GAS2 protein domain	GAS2
SteCoe_16233	1.10806	0.74987	1.17394	0.825783	K.HYLLAQGDYAPR.I;R.TFWYLDR.V	+	Top_bottom	1.70657	0.353176	7.02765				hypothetical protein		180	3	300	4
SteCoe_21072	-2.80358	-3.05254	-2.84912	-3.10862	K.ALAEPFDYK.E	+	Top_bottom	1.70792	0.254229	7.03893				NUC153 domain protein
SteCoe_12071	1.23317	0.827745	1.2577	0.926699	K.FVDPFDTGK.I;K.TIDAGASK.V	+	Top_bottom	1.72978	0.368215	7.22361				hypothetical protein
SteCoe_2331	-0.26536	-1.45622	-0.458666	-1.73074	R.ETYPIPSK.T	+	Top_bottom	1.74276	1.23147	7.33548				hypothetical
SteCoe_15269	6.37416	5.2778	6.14256	5.10367	K.FYNGNVFEK.P;K.FYNGNVFEK.P;K.FYNGNVFEK.P;K.FYNGNVFEK.P;K.FYNGNVFEK.P;K.FYNGNVFEK.P;K.GAMGHTGTDGSDPGER.I;K.IFNLFDTEK.T;K.IFNLFDTEK.T	+	Top_bottom	1.7466	1.06762	7.36887	3			centrin 3 (localized to OA in tetrahymena and "deep rootlets"	EF hand
SteCoe_37524	-1.45617	-1.81632	-1.47856	-1.73641	R.EINQYLQR.N	+	Top_bottom	1.75551	0.308998	7.44695				LRR6 domain protein
SteCoe_25973	-1.40138	-2.59283	-1.63645	-2.46054	K.SILFDQVR.T	+	Top_bottom	1.75839	1.00777	7.47232		Sucrose	1	hypothetical protein
SteCoe_10021	5.32059	4.59392	5.16569	4.49348	K.AAIEHWK.K;K.AEVAYNK.W;K.ALLFASGK.K;K.DFVDGVK.T;K.DIMDNAR.S;K.LPLIAFLR.W;K.RGDILDNAR.R;K.SATQPPDFR.H;K.SIENPSGISTVASGK.L;K.TVLNAVVGDGR.V;K.VALLGIPR.R;R.AVGGGSK.V;R.AVVNNVVGEGNNVK.G;R.IIGAGNVTEGIITK.M;R.IIGAGNVTEGIITK.M;R.IIGAGNVTEGIITK.M;R.IIGAGNVTEGIITK.M;R.IQGAGDK.I;R.LIDQINELR.F;R.LIGDGNVSK.G;R.LIGDGNVSK.G;R.MVGEGTK.V;R.NALQNWK.N;R.NFVNDVR.M;R.QIGFYDNER.S;R.QSDLAYNK.W;R.QSDLAYNK.W;R.VAYNLWK.A…	+	Top_bottom	1.77023	0.699441	7.5776		Sucrose	1	SFI repeat protein	EF hand
SteCoe_32035	-2.89608	-3.17232	-2.95955	-3.19209	K.FSIMSEEDYQR.M	+	Top_bottom	1.77862	0.254387	7.65306		Sucrose	5	hypothetical
SteCoe_6835	2.2742	1.87714	2.23323	1.95381	K.FVGDMLGK.G;K.GKPPGVPDFAFVR.L;K.GKPPGVPDFAFVR.L;K.GVFVNVVNEK.T;K.GVFVNVVNEK.T;K.NVGDYFYK.K;K.NVGDYFYK.K	+	Top_bottom	1.79271	0.338238	7.78135				amino transferase class III
SteCoe_9173	1.53086	-0.695227	1.3137	-0.258518	K.FTSEELFK.A;K.QDSPVVK.R	+	Top_bottom	1.79342	1.89915	7.78784		OA	5	hypothetical protein
SteCoe_931	1.74316	1.51082	1.69486	1.48513	K.AKPENVVVYGLR.T;K.PENVVVYGLR.T;K.PENVVVYGLR.T;R.STGFALIYDSK.D	+	Top_bottom	1.82476	0.221037	8.08088	3			rps24 ribosomal protein	trasnlation
SteCoe_6544	1.92756	0.209732	1.5722	0.0294437	K.LLSPEPLK.V;K.SPQPDQK.S;K.TLTSITDNIER.E;K.VGGGFLPIEVFIDNYTDVELDK.Y	+	Top_bottom	1.83538	1.63029	8.18261		Sucrose	4	GAS2-like	GAS2
SteCoe_19204	1.71405	0.887695	1.55391	0.789465	K.LFETLDIDENQYLDGER.F;K.LFETLDIDENQYLDGER.F;K.VDSDAFIK.S;K.VDSDAFIK.S	+	Top_bottom	1.86448	0.795401	8.46744				hypothetical protein
SteCoe_22513	0.350103	-0.114187	0.428526	-0.0381622	K.EFSDYDK.V	+	Top_bottom	1.8701	0.465489	8.52357		Sucrose	1	amino transferase class I,pyridoxal binding domain
SteCoe_30361	-0.922167	-1.15442	-0.959877	-1.127	R.FFDLYGSPSEEK.K;R.FFDLYGSPSEEK.K	+	Top_bottom	1.87435	0.199688	8.56627				calcineurin-like phosphoesterase
SteCoe_4224	0.885878	-1.28795	0.468109	-1.14863	K.EFYDGFSPSK.K;K.EFYDGFSPSK.K	+	Top_bottom	1.87842	1.89528	8.60732		Sucrose	4	hypothetical protein
SteCoe_13329	-1.7335	-2.31717	-1.83222	-2.25565	K.DFQTITSPDFDPFANDETLSAIFASFDK.H	+	Top_bottom	1.88338	0.503552	8.65762				EF hand 8 protein	EF hand	300	4
SteCoe_34215	2.95051	2.67493	2.90115	2.69642	K.DAMIYDFGSR.D;K.ILSDEMTK.M;K.LFTPGPLNTSK.L;R.NIVIYPGK.L;R.NIVIYPGK.L;R.SLGLDLFDQYDYQLQNPGQFR.F	+	Top_bottom	1.90906	0.240152	8.92245	2			hypothetical
SteCoe_11973	0.330137	-1.00283	0.0732365	-0.991913	K.FSVEDELK.V	+	Top_bottom	1.94684	1.19906	9.32639		Sucrose	4	GAS2-like	GAS2
SteCoe_25438	2.56124	2.1294	2.5522	2.21161	K.AIDGGVDFSEK.G;K.AIDGGVDFSEK.G;K.AIDGGVDFSEK.G;K.AIDGGVDFSEK.G;K.AIDGGVDFSEK.G;K.AIDGGVDFSEKGLGFR.T;K.VDNSVDSTSFFANK.K	+	Top_bottom	1.94799	0.386211	9.33893				redoxin
SteCoe_16594	1.23338	-0.153223	0.964972	-0.201458	R.VNQFEVNVEK.K;R.VNQFEVNVEK.K	+	Top_bottom	1.95009	1.27651	9.36191		Sucrose	4	GAS2 protein domain	GAS2
SteCoe_24957	-0.865385	-2.41429	-1.12969	-2.55661	R.ENEGIYLFGTK.R	+	Top_bottom	1.999	1.48791	9.91323		Sucrose	4	GAS2 protein domain	GAS2
SteCoe_3113	3.16005	2.46877	3.30376	2.45392	K.GVISGILDK.I;K.HSLLEDNNTLR.H;K.HSLLEDNNTLR.H;K.INSAYFVFR.Q;K.LQNVFDR.I;R.IYGGGEK.V;R.NAFNTIIGDGNASK.G	+	Top_bottom	2.06177	0.770555	10.6671				SFI repeat protein	EF hand
SteCoe_12001	2.45836	1.13909	2.23918	1.14437	K.ADEIDDLK.S;K.SEDYENLK.I;K.STNESNEK.L;K.STNESNEK.L	+	Top_bottom	2.08896	1.20704	11.0106		Sucrose	4	GAS2 protein domain	GAS2
SteCoe_15500	1.21487	0.137833	1.09166	-0.0122356	K.NVIEDFGFDAK.N;K.NVIEDFGFDAK.N;K.NVIEDFGFDAK.N;K.NVIEDFGFDAK.N	+	Top_bottom	2.10604	1.09047	11.232				EF hand 7 protein	EF hand
SteCoe_13731	3.61317	3.29416	3.67376	3.27517	K.ATTIEVGGDYK.Y;K.ATTIEVGGDYK.Y;K.ATTIEVGGDYK.Y;K.HVGNDFK.S;K.LDNFTGLTK.T;K.LDNFTGLTK.T;K.VVTNWNSK.A;K.VVTNWNSK.A;R.ASAWLQYK.N;R.VSVATEYK.A;R.VSVATEYK.A	+	Top_bottom	2.1113	0.358799	11.301	1			porin 3 (mitochondrial)	mitochondria
SteCoe_1088	-1.50149	-1.8319	-1.54413	-1.87092	K.ATYPGYVTGK.Y	+	Top_bottom	2.11659	0.3286	11.3708				ribosomal S9 protein	translation
SteCoe_28163	0.461447	0.0307884	0.431374	0.0860271	K.AGGYLTEDGR.V;K.GEMGVLGTGR.S	+	Top_bottom	2.18676	0.388002	12.3382				RCC1	nucleus	90	2	300	4
SteCoe_1987	0.403135	-0.213217	0.502304	-0.227654	K.GYVTFEEFK.K;R.FVQDGSSFITK.E	+	Top_bottom	2.26002	0.673155	13.4343				EF hand 7 protein	EF hand
SteCoe_10607	-0.740269	-1.31501	-0.64926	-1.3141	K.IAVLYDEIR.A	+	Top_bottom	2.27183	0.619791	13.6197		Sucrose	4	LRR8 domain protein				300	4
SteCoe_25625	-1.25245	-2.49586	-1.39904	-2.4589	R.ILEGEVSEK.S	+	Top_bottom	2.36848	1.15164	15.235		OA	4	GAS2 protein domain	GAS2
SteCoe_18585	-0.995811	-1.25384	-0.968596	-1.23542	R.ITVLSPEESFR.E;R.ITVLSPEESFR.E	+	Top_bottom	2.40913	0.262426	15.9696		Sucrose	4	Aminotransferase class I protein	metabolism
SteCoe_26052	1.82857	1.50161	1.85125	1.46637	K.GLVIPGYGHAVLR.V;R.ALALPIIR.P	+	Top_bottom	2.46241	0.35592	16.9856		Anterior	2	Citrate Synthase (mitochondrial)	mitochondria
SteCoe_34818	2.36821	2.07522	2.34121	2.07725	K.LEQLTEHLIEK.T;K.LEQLTEHLIEK.T;K.LEQLTEHLIEK.T;K.MASDDIEGMR.Q;K.NDLNQAISELK.E;K.NDLNQAISELK.E	+	Top_bottom	2.62798	0.278474	20.5695		bisection	1	hypothetical
SteCoe_18544	-0.950459	-2.30572	-1.06372	-2.30618	K.LYSPVELER.F	+	Top_bottom	2.72228	1.29886	22.9361		OA	4	GAS2 protein domain	GAS2
SteCoe_12321	2.20912	1.818	2.20476	1.8353	K.QAVFGDAK.R;K.QAVFGDAK.R;R.GGDVQSEIK.K;R.GGDVQSEIK.K	+	Top_bottom	3.25996	0.38029	42.6385	3			carboxyl transferase domain
SteCoe_17904	1.96194	-0.170233	2.00182	-0.193209	K.DSAVFDIIK.N;R.IIGDGSAVK.G;R.ILGDGNLIK.G;R.ILGDGSFVK.G	+	Top_bottom	3.94646	2.1636	94.0137		Sucrose	2	SFI repeat protein	EF hand
SteCoe_8263	-0.504452	-0.645821	-0.502659	-0.644772	K.DWQIPLGR.N;K.DWQIPLGR.N;K.EIQENLNNTK.E	+	Top_bottom	4.2701	0.141741	136.469				pyridoxal dependent decarboxylase domain	metabolism
