## Supplementary material for "Proteomic Dissection of a Giant Cell": Table S4

### Sheet: Sheet1
Protein	Whole.Cell	Bodies.Bands	Bands	Upper	Lower	total	Whole.Cell.1	Bodies.Bands.1	Bands.1	Upper.1	Lower.1	Mbvwholecell	bodyvwhole	postediorvwhole	antvwhole	MB_vs_body	temp_MB_RA	temp_post_ant	prot.cluster	RNAseq	Manual Annotation	Description from StentorDB	Sp_Cluster	Sp_transcriptome_ID	Sp_ClusterByTime	Biol Process	Oxytricha Homolog Annotation	Oxytricha Homolog url	RNAseqCHX.E2F.Pumilio
SteCoe_32119	0	0	2	0	0	2	0	0	2	0	0	20	0	0	0	20	20	0	NA	sucrose 3		hypothetical protein				actin cytoskeleton	Afadin- and alpha -actinin-Binding	http://oxy.ciliate.org/index.php/feature/details/Contig20021.0.g84
SteCoe_4266	0	0	9	2	2	13	0	0	9	1.4	2	90	0	20	14	90	90	1.33333	1	sucrose 4	actin	Actin domain protein				actin cytoskeleton	Actin	http://oxy.ciliate.org/index.php/feature/details/Contig4562.0.g74
SteCoe_7266	0	0	5	0	0	5	0	0	5	0	0	50	0	0	0	50	50	0	NA	sucrose 4		Actin domain protein				actin cytoskeleton	Actin	http://oxy.ciliate.org/index.php/feature/details/Contig4562.0.g74
SteCoe_7446	5	11	19	21	17	73	14.6	13.1	19	14.7	16.9	1.29252	0.891156	1.14966	1	1.43939	1.71171	1.14189	1		homology with actin	Actin domain protein				actin cytoskeleton	Actin	http://oxy.ciliate.org/index.php/feature/details/Contig4562.0.g74
SteCoe_11102	0	0	3	0	0	3	0	0	3	0	0	30	0	0	0	30	30	0	NA	anterior 2	FAP52 (MIP)	hypothetical protein				cilia	WD domain; G-beta repeat
SteCoe_15442	0	0	4	0	0	4	0	0	4	0	0	40	0	0	0	40	40	0	NA	OA 2	FAP106 IJC protein	Enkurin domain protein				cilia	Calmodulin-binding
SteCoe_30493	0	0	6	1	0	7	0	0	6	0.7	0	60	0	0	7	60	60	0	NA	OA 3	FAP250/DRC2	NYD-SP28 domain protein				cilia	hypothetical protein
SteCoe_130	0	0	2	0	0	2	0	0	2	0	0	20	0	0	0	20	20	0	NA	OA 3	ODF3	SHIPPO-rpt domain protein				cilia	Sperm-tail PG-rich repeat
SteCoe_1580	3	2	41	12	3	61	8.8	2.4	41	8.4	3	4.60674	0.269663	0.337079	0.94382	16.4	19.5238	0.352941	1	OA 4	FAP16/FAP44	HELP domain protein				cilia	WD domain; G-beta repeat	http://oxy.ciliate.org/index.php/feature/details/Contig22864.0.g57
SteCoe_559	0	1	13	10	4	28	0	1.2	13	7	4	130	12	40	70	10	11.8182	0.56338	1	OA 4	spag6/PF16	Arm domain protein				cilia	Armadillo/beta-catenin-like repeat	http://oxy.ciliate.org/index.php/feature/details/Contig14313.0.g86
SteCoe_24598	0	0	19	4	0	23	0	0	19	2.8	0	190	0	0	28	190	190	0	1	sucrose 1	dynein heavy chain	DHC_N1 domain protein				cilia	Dynein heavy chain and region D6 of dynein motor	http://oxy.ciliate.org/index.php/feature/details/Contig14590.0.g69
SteCoe_11542	0	0	2	0	0	2	0	0	2	0	0	20	0	0	0	20	20	0	NA	sucrose 2	FAP52 (MIP)	WD40 domain protein				cilia	WD domain; G-beta repeat
SteCoe_31246	0	0	2	0	0	2	0	0	2	0	0	20	0	0	0	20	20	0	NA	sucrose 2	IDA7 intermediate chain	hypothetical protein				cilia	WD domain; G-beta repeat
SteCoe_8007	0	0	23	0	0	23	0	0	23	0	0	230	0	0	0	230	230	0	1	sucrose 3	dynein heavy chain	DHC_N2 domain protein				cilia	Dynein heavy chain and region D6 of dynein motor
SteCoe_4738	0	0	20	1	0	21	0	0	20	0.7	0	200	0	0	7	200	200	0	1	sucrose 3	dynein heavy chain	DHC_N1 domain protein				cilia	Dynein heavy chain and region D6 of dynein motor	http://oxy.ciliate.org/index.php/feature/details/Contig19661.0.g109
SteCoe_13621	0	0	20	2	0	22	0	0	20	1.4	0	200	0	0	14	200	200	0	1	sucrose 3	dynein heavy chain	DHC_N2 domain protein				cilia	Dynein heavy chain and region D6 of dynein motor	http://oxy.ciliate.org/index.php/feature/details/Contig15709.0.g85
SteCoe_18966	0	0	16	0	0	16	0	0	16	0	0	160	0	0	0	160	160	0	1	sucrose 3	dynein heavy chain	DUF4496 domain protein				cilia	Dynein heavy chain and region D6 of dynein motor
SteCoe_499	1	0	12	2	0	15	2.9	0	12	1.4	0	4	0	0	0.466667	120	120	0	1	sucrose 3	FAP52 (MIP)	WD40 domain protein				cilia	WD domain; G-beta repeat	http://oxy.ciliate.org/index.php/feature/details/Contig17698.0.g34
SteCoe_23544	0	0	12	1	0	13	0	0	12	0.7	0	120	0	0	7	120	120	0	1	sucrose 3	RSP4	Radial_spoke domain protein				cilia	Radial spokehead-like protein	http://oxy.ciliate.org/index.php/feature/details/Contig22613.0.g38
SteCoe_28006	0	0	11	0	0	11	0	0	11	0	0	110	0	0	0	110	110	0	1	sucrose 3	FAP44	hypothetical protein				cilia	WD domain; G-beta repeat	http://oxy.ciliate.org/index.php/feature/details/Contig21675.0.g20
SteCoe_26963	0	0	11	1	0	12	0	0	11	0.7	0	110	0	0	7	110	110	0	1	sucrose 3	RIB72	DUF1126 domain protein				cilia	Repeat of unknown function (DUF1126)	http://oxy.ciliate.org/index.php/feature/details/Contig10932.0.g110
SteCoe_1022	0	0	10	2	1	13	0	0	10	1.4	1	100	0	10	14	100	100	0.666667	1	sucrose 3	ODA6 dynein intermediate chain	hypothetical protein				cilia	WD domain; G-beta repeat	http://oxy.ciliate.org/index.php/feature/details/Contig21752.0.g20
SteCoe_8983	0	0	9	1	0	10	0	0	9	0.7	0	90	0	0	7	90	90	0	1	sucrose 3	DRC11	AAA domain protein				cilia	ATPase family associated with various cellular activities (AAA)	http://oxy.ciliate.org/index.php/feature/details/Contig22689.0.g71
SteCoe_16577	0	0	9	1	0	10	0	0	9	0.7	0	90	0	0	7	90	90	0	1	sucrose 3	FAP172	BRE1 domain protein				cilia	BRE1 E3 ubiquitin ligase	http://oxy.ciliate.org/index.php/feature/details/Contig3200.0.g75
SteCoe_32978	0	1	8	2	1	12	0	1.2	8	1.4	1	80	12	10	14	6.15385	7.27273	0.666667	1	sucrose 3	IFT271	hypothetical protein				cilia	Region in Clathrin and VPS	http://oxy.ciliate.org/index.php/feature/details/Contig20157.0.g30
SteCoe_33526	0	0	6	0	0	6	0	0	6	0	0	60	0	0	0	60	60	0	NA	sucrose 3	FAP57	hypothetical protein				cilia	WD domain; G-beta repeat	http://oxy.ciliate.org/index.php/feature/details/Contig15720.0.g35
SteCoe_1102	0	0	6	0	0	6	0	0	6	0	0	60	0	0	0	60	60	0	NA	sucrose 3	IFT80	WD40 domain protein				cilia	WD domain; G-beta repeat	http://oxy.ciliate.org/index.php/feature/details/Contig16502.0.g35
SteCoe_9951	0	0	5	0	0	5	0	0	5	0	0	50	0	0	0	50	50	0	NA	sucrose 3	Ax_dynein_light domain protein	Ax_dynein_light domain protein				cilia	Axonemal dynein light chain
SteCoe_21950	0	0	5	0	0	5	0	0	5	0	0	50	0	0	0	50	50	0	NA	sucrose 3	FAP52 (MIP)	WD40 domain protein				cilia	WD domain; G-beta repeat
SteCoe_16080	0	0	5	1	0	6	0	0	5	0.7	0	50	0	0	7	50	50	0	NA	sucrose 3	FAP94	Casc1_N domain protein				cilia	Borrelia P83/100 protein
SteCoe_33	0	0	5	1	0	6	0	0	5	0.7	0	50	0	0	7	50	50	0	NA	sucrose 3	ODA1/DC2	hypothetical protein				cilia	FlxA-like protein	http://oxy.ciliate.org/index.php/feature/details/Contig12323.0.g17
SteCoe_28581	0	0	4	0	0	4	0	0	4	0	0	40	0	0	0	40	40	0	NA	sucrose 3	MBO2/FAP193	hypothetical protein				cilia	Phage integrase; N-terminal SAM-like domain
SteCoe_11984	0	0	4	2	0	6	0	0	4	1.4	0	40	0	0	14	40	40	0	NA	sucrose 3	ODF3	SHIPPO-rpt domain protein				cilia
SteCoe_6252	0	0	3	0	0	3	0	0	3	0	0	30	0	0	0	30	30	0	NA	sucrose 3	FAP189	hypothetical protein				cilia	Reovirus sigma C capsid protein
SteCoe_15474	0	0	3	0	0	3	0	0	3	0	0	30	0	0	0	30	30	0	NA	sucrose 3	IFT81	hypothetical protein				cilia	Protein of unknown function; DUF488	http://oxy.ciliate.org/index.php/feature/details/Contig15613.0.g40
SteCoe_12921	0	0	2	0	0	2	0	0	2	0	0	20	0	0	0	20	20	0	NA	sucrose 3	BOP5/inner arm IC	WD40 domain protein				cilia	WD domain; G-beta repeat	http://oxy.ciliate.org/index.php/feature/details/Contig21142.0.g101
SteCoe_29554	0	0	2	0	0	2	0	0	2	0	0	20	0	0	0	20	20	0	NA	sucrose 3	CPC1	CH_2 domain protein				cilia	Domain of Unknown Function (DUF1042)
SteCoe_888	0	0	2	0	0	2	0	0	2	0	0	20	0	0	0	20	20	0	NA	sucrose 3	FAP178	CH_2 domain protein				cilia	Domain of Unknown Function (DUF1042)	http://oxy.ciliate.org/index.php/feature/details/Contig7056.0.g97
SteCoe_12151	0	0	2	0	0	2	0	0	2	0	0	20	0	0	0	20	20	0	NA	sucrose 3	FAP54	DUF4486 domain protein				cilia	hypothetical protein
SteCoe_30565	0	0	2	0	0	2	0	0	2	0	0	20	0	0	0	20	20	0	NA	sucrose 3	FAP74	PapD-like domain protein				cilia	Protein of unknown function (DUF3651)
SteCoe_1827	0	0	2	0	0	2	0	0	2	0	0	20	0	0	0	20	20	0	NA	sucrose 3	IFT88	TPR_8 domain protein				cilia	TPR repeat	http://oxy.ciliate.org/index.php/feature/details/Contig6244.0.g75
SteCoe_10854	0	0	2	0	0	2	0	0	2	0	0	20	0	0	0	20	20	0	NA	sucrose 3	RSP1	MORN domain protein				cilia	MORN repeat
SteCoe_34628	0	0	1	1	0	2	0	0	1	0.7	0	10	0	0	7	10	10	0	NA	sucrose 3	RSP3	hypothetical protein				cilia	Radial spoke protein 3
SteCoe_24638	0	0	1	1	0	2	0	0	1	0.7	0	10	0	0	7	10	10	0	NA	sucrose 3		IFT57 domain protein				cilia	Intra-flagellar transport protein 57
SteCoe_214	2	1	33	10	1	47	5.9	1.2	33	7	1	5.5	0.2	0.166667	1.16667	25.3846	30	0.140845	1	sucrose 4	FAP16/FAP44	HELP domain protein				cilia	WD domain; G-beta repeat	http://oxy.ciliate.org/index.php/feature/details/Contig22864.0.g57
SteCoe_22505	1	0	27	1	0	29	2.9	0	27	0.7	0	9	0	0	0.233333	270	270	0	1	sucrose 4	hydin	PapD-like domain protein				cilia	MSP (Major sperm protein) domain	http://oxy.ciliate.org/index.php/feature/details/Contig21909.0.0.g62
SteCoe_28352	0	0	20	0	0	20	0	0	20	0	0	200	0	0	0	200	200	0	1	sucrose 4	dynein heavy chain	DHC_N2 domain protein				cilia	Dynein heavy chain and region D6 of dynein motor	http://oxy.ciliate.org/index.php/feature/details/Contig2564.0.g105
SteCoe_18549	0	0	16	0	1	17	0	0	16	0	1	160	0	10	0	160	160	10	1	sucrose 4	dynein heavy chain	DHC_N2 domain protein				cilia	Dynein heavy chain and region D6 of dynein motor	http://oxy.ciliate.org/index.php/feature/details/Contig14020.0.g49
SteCoe_16409	1	0	13	5	2	21	2.9	0	13	3.5	2	4.33333	0	0.666667	1.16667	130	130	0.555556	1	sucrose 4	FAP16	HELP domain protein				cilia	WD domain; G-beta repeat
SteCoe_2776	0	0	13	2	0	15	0	0	13	1.4	0	130	0	0	14	130	130	0	1	sucrose 4	PACRG	ParcG domain protein				cilia	Parkin co-regulated protein	http://oxy.ciliate.org/index.php/feature/details/Contig17795.0.g65
SteCoe_12866	0	0	11	3	0	14	0	0	11	2.1	0	110	0	0	21	110	110	0	1	sucrose 4	dynein heavy chain	DHC_N2 domain protein				cilia	Dynein heavy chain and region D6 of dynein motor
SteCoe_17853	0	0	10	0	0	10	0	0	10	0	0	100	0	0	0	100	100	0	1	sucrose 4	dyp-30 motif	hypothetical protein				cilia	Dpy-30 motif	http://oxy.ciliate.org/index.php/feature/details/Contig7451.0.g71
SteCoe_1167	0	0	10	4	0	14	0	0	10	2.8	0	100	0	0	28	100	100	0	1	sucrose 4	RSP4	Radial_spoke domain protein				cilia	Radial spokehead-like protein	http://oxy.ciliate.org/index.php/feature/details/Contig22613.0.g38
SteCoe_15463	0	0	7	1	0	8	0	0	7	0.7	0	70	0	0	7	70	70	0	NA	sucrose 4	Ax_dynein_light domain protein	Ax_dynein_light domain protein				cilia	Axonemal dynein light chain	http://oxy.ciliate.org/index.php/feature/details/Contig21381.0.g78
SteCoe_34227	0	0	7	0	0	7	0	0	7	0	0	70	0	0	0	70	70	0	NA	sucrose 4	FAP115	hypothetical protein				cilia	EF-hand domain pair
SteCoe_32778	0	0	7	0	0	7	0	0	7	0	0	70	0	0	0	70	70	0	NA	sucrose 4		shippo sperm tail PG rich				cilia	Sperm-tail PG-rich repeat
SteCoe_10465	0	0	6	0	0	6	0	0	6	0	0	60	0	0	0	60	60	0	NA	sucrose 4	FAP210	TPH domain protein				cilia	hypothetical protein	http://oxy.ciliate.org/index.php/feature/details/Contig849.1.g9
SteCoe_976	0	0	6	0	0	6	0	0	6	0	0	60	0	0	0	60	60	0	NA	sucrose 4	FAP91	PaaSYMP domain protein				cilia	hypothetical protein	http://oxy.ciliate.org/index.php/feature/details/Contig19017.0.g59
SteCoe_14049	0	0	6	0	0	6	0	0	6	0	0	60	0	0	0	60	60	0	NA	sucrose 4	RSP1	AKAP28 domain protein				cilia	MORN repeat
SteCoe_10553	0	0	5	1	0	6	0	0	5	0.7	0	50	0	0	7	50	50	0	NA	sucrose 4	DPY-30	hypothetical protein				cilia	Dpy-30 motif	http://oxy.ciliate.org/index.php/feature/details/Contig7451.0.g71
SteCoe_3715	0	0	5	0	0	5	0	0	5	0	0	50	0	0	0	50	50	0	NA	sucrose 4	FAP47	CH domain protein				cilia	MSP (Major sperm protein) domain
SteCoe_17731	0	0	4	0	0	4	0	0	4	0	0	40	0	0	0	40	40	0	NA	sucrose 4	FAP53	TPH domain protein				cilia	Tumour suppressor; Mitostatin	http://oxy.ciliate.org/index.php/feature/details/Contig18971.0.g24
SteCoe_13746	0	0	4	0	0	4	0	0	4	0	0	40	0	0	0	40	40	0	NA	sucrose 4	FBB7 flagellar gene	hypothetical protein				cilia
SteCoe_9112	0	0	4	1	0	5	0	0	4	0.7	0	40	0	0	7	40	40	0	NA	sucrose 4	IFT57	IFT57 domain protein				cilia	Intra-flagellar transport protein 57	http://oxy.ciliate.org/index.php/feature/details/Contig14790.0.g113
SteCoe_26732	0	0	4	0	0	4	0	0	4	0	0	40	0	0	0	40	40	0	NA	sucrose 4	RSP1	PUB domain protein				cilia	MORN repeat
SteCoe_31786	0	0	4	0	0	4	0	0	4	0	0	40	0	0	0	40	40	0	NA	sucrose 4	RSP10	MORN domain protein				cilia	MORN repeat	http://oxy.ciliate.org/index.php/feature/details/Contig263.1.g33
SteCoe_33151	0	0	4	1	0	5	0	0	4	0.7	0	40	0	0	7	40	40	0	NA	sucrose 4	RSP4	hypothetical protein				cilia	Radial spokehead-like protein	http://oxy.ciliate.org/index.php/feature/details/Contig12585.0.g88
SteCoe_25750	0	0	3	0	0	3	0	0	3	0	0	30	0	0	0	30	30	0	NA	sucrose 4	FAP201	LRR_6 domain protein				cilia	Leucine Rich repeat
SteCoe_33979	0	0	3	0	0	3	0	0	3	0	0	30	0	0	0	30	30	0	NA	sucrose 4	FAP206	hypothetical protein				cilia	Domain of unknown function (DUF3508)	http://oxy.ciliate.org/index.php/feature/details/Contig1126.1.g113
SteCoe_33487	0	0	3	0	0	3	0	0	3	0	0	30	0	0	0	30	30	0	NA	sucrose 4	FAP70	hypothetical protein				cilia	TPR repeat
SteCoe_29769	0	0	3	0	0	3	0	0	3	0	0	30	0	0	0	30	30	0	NA	sucrose 4	FAP83	KIAA1430 domain protein	2	GGGV01009403.1	90	cilia	KIAA1430 homologue
SteCoe_28057	0	0	3	0	0	3	0	0	3	0	0	30	0	0	0	30	30	0	NA	sucrose 4	ODA9/DIC1	WD40 domain protein				cilia	WD domain; G-beta repeat
SteCoe_9154	0	0	3	0	0	3	0	0	3	0	0	30	0	0	0	30	30	0	NA	sucrose 4	RIB43A	RIB43A domain protein				cilia	RIB43A	http://oxy.ciliate.org/index.php/feature/details/Contig839.1.g147
SteCoe_29830	0	0	3	2	0	5	0	0	3	1.4	0	30	0	0	14	30	30	0	NA	sucrose 4	RIB72	DUF1126 domain protein				cilia	Repeat of unknown function (DUF1126)
SteCoe_5317	0	0	3	0	0	3	0	0	3	0	0	30	0	0	0	30	30	0	NA	sucrose 4	RSP9	Radial_spoke domain protein				cilia	Radial spokehead-like protein
SteCoe_3777	0	0	2	0	0	2	0	0	2	0	0	20	0	0	0	20	20	0	NA	sucrose 4	FAP196	WD40 domain protein				cilia	WD domain; G-beta repeat
SteCoe_762	0	0	2	1	0	3	0	0	2	0.7	0	20	0	0	7	20	20	0	NA	sucrose 4	FAP47	CH domain protein				cilia	MSP (Major sperm protein) domain
SteCoe_33261	0	0	2	0	0	2	0	0	2	0	0	20	0	0	0	20	20	0	NA	sucrose 4	RSP16	hypothetical protein				cilia	DnaJ domain
SteCoe_12017	0	0	2	0	0	2	0	0	2	0	0	20	0	0	0	20	20	0	NA	sucrose 4	RSP7	DUF4496 domain protein				cilia	EF-hand domain pair	http://oxy.ciliate.org/index.php/feature/details/Contig18193.0.g20
SteCoe_11197	0	2	82	23	10	117	0	2.4	82	16	9.9	820	24	99	160	32.8	39.0476	0.614907	1	sucrose 5	dynein heavy chain	DHC_N1 domain protein				cilia	Dynein heavy chain and region D6 of dynein motor	http://oxy.ciliate.org/index.php/feature/details/Contig44.1.g4
SteCoe_12657	0	0	15	2	1	18	0	0	15	1.4	1	150	0	10	14	150	150	0.666667	1	sucrose 5	ODA9 dynein intermediate chain	WD40 domain protein				cilia	WD domain; G-beta repeat	http://oxy.ciliate.org/index.php/feature/details/Contig16948.0.0.g28
SteCoe_9193	0	0	4	0	0	4	0	0	4	0	0	40	0	0	0	40	40	0	NA	sucrose 5	FAP106	Enkurin domain protein				cilia	Calmodulin-binding	http://oxy.ciliate.org/index.php/feature/details/Contig2233.0.g90
SteCoe_15971	0	0	4	0	0	4	0	0	4	0	0	40	0	0	0	40	40	0	NA	sucrose 5	FAP263	DUF4201 domain protein				cilia	Domain of unknown function (DUF4201)	http://oxy.ciliate.org/index.php/feature/details/Contig17602.0.g29
SteCoe_23115	0	0	2	0	0	2	0	0	2	0	0	20	0	0	0	20	20	0	NA	sucrose 5	DHC_N2 domain protein	DHC_N2 domain protein				cilia	Dynein heavy chain and region D6 of dynein motor
SteCoe_14445	0	0	2	0	0	2	0	0	2	0	0	20	0	0	0	20	20	0	NA	sucrose 5	FAP83	hypothetical protein				cilia	KIAA1430 homologue	http://oxy.ciliate.org/index.php/feature/details/Contig5028.0.g17
SteCoe_217	1	1	54	17	6	79	2.9	1.2	54	11.9	6	18	0.4	2	3.96667	41.5385	49.0909	0.5	1		dynein heavy chain	Kelch_4 domain protein				cilia	Dynein heavy chain and region D6 of dynein motor	http://oxy.ciliate.org/index.php/feature/details/Contig19406.0.0.g75
SteCoe_16405	0	1	17	2	0	20	0	1.2	17	1.4	0	170	12	0	14	13.0769	15.4545	0	1		dynein heavy chain	Kelch_4 domain protein				cilia	Dynein heavy chain and region D6 of dynein motor	http://oxy.ciliate.org/index.php/feature/details/Contig19406.0.0.g75
SteCoe_19756	0	0	14	0	0	14	0	0	14	0	0	140	0	0	0	140	140	0	1		FAP21	hypothetical protein				cilia	hypothetical protein	http://oxy.ciliate.org/index.php/feature/details/Contig11384.0.g62
SteCoe_21611	0	0	13	4	0	17	0	0	13	2.8	0	130	0	0	28	130	130	0	1		RIB72	DUF1126 domain protein				cilia	Repeat of unknown function (DUF1126)	http://oxy.ciliate.org/index.php/feature/details/Contig9514.0.g105
SteCoe_20432	1	0	12	3	1	17	2.9	0	12	2.1	1	4	0	0.333333	0.7	120	120	0.454545	1		dynein heavy chain	Dynein_heavy domain protein				cilia	Dynein heavy chain and region D6 of dynein motor	http://oxy.ciliate.org/index.php/feature/details/Contig1360.1.g26
SteCoe_710	0	0	10	1	0	11	0	0	10	0.7	0	100	0	0	7	100	100	0	1		FAP20/BUG22	DUF667 domain protein				cilia	Protein of unknown function (DUF667)	http://oxy.ciliate.org/index.php/feature/details/Contig1165.1.g33
SteCoe_6780	0	2	8	2	1	13	0	2.4	8	1.4	1	80	24	10	14	3.2	3.80952	0.666667	1		IFT56	TPR_6 domain protein				cilia	Anaphase-promoting complex; cyclosome; subunit 3	http://oxy.ciliate.org/index.php/feature/details/Contig12680.0.g79
SteCoe_14292	1	3	5	5	3	17	2.9	3.6	5	3.5	3	1.66667	1.2	1	1.16667	1.35135	1.6129	0.833333	1		ARL3	Arf domain protein				cilia	ADP-ribosylation factor family	http://oxy.ciliate.org/index.php/feature/details/Contig22207.0.g77
SteCoe_6184	0	1	4	4	4	13	0	1.2	4	2.8	4	40	12	40	28	3.07692	3.63636	1.37931	1			Dynein_light domain protein				cilia	Dynein light chain type 1
SteCoe_24998	1	2	3	3	1	10	2.9	2.4	3	2.1	1	1	0.8	0.333333	0.7	1.2	1.42857	0.454545	1		ARL6	Arf domain protein				cilia	ADP-ribosylation factor family	http://oxy.ciliate.org/index.php/feature/details/Contig578.1.g56
SteCoe_29118	1	0	8	3	0	12	2.9	0	8	2.1	0	2.66667	0	0	0.7	80	80	0	1	general 4	ef hand 8 domain	EF-hand_8 domain protein				EF-hand	EF-hand domain pair	http://oxy.ciliate.org/index.php/feature/details/Contig605.1.g94
SteCoe_23966	1	3	14	5	6	29	2.9	3.6	14	3.5	6	4.66667	1.2	2	1.16667	3.78378	4.51613	1.66667	1	OA 4	EF-hand_7 domain protein	EF-hand_7 domain protein				EF-hand	EF-hand domain	http://oxy.ciliate.org/index.php/feature/details/Contig189.1.g66
SteCoe_12857	4	3	13	12	6	38	11.7	3.6	13	8.4	6	1.10169	0.305085	0.508475	0.711864	3.51351	4.19355	0.705882	1	OA 4	EF-hand_7 domain protein	EF-hand_7 domain protein				EF-hand	EF-hand domain	http://oxy.ciliate.org/index.php/feature/details/Contig189.1.g66
SteCoe_22756	0	1	6	3	3	13	0	1.2	6	2.1	3	60	12	30	21	4.61538	5.45455	1.36364	1	OA 4	EF-hand_7 domain protein	EF-hand_7 domain protein				EF-hand	EF-hand domain	http://oxy.ciliate.org/index.php/feature/details/Contig189.1.g66
SteCoe_7479	0	0	2	0	0	2	0	0	2	0	0	20	0	0	0	20	20	0	NA	OA 4	EF-hand_5 domain protein	EF-hand_5 domain protein				EF-hand	EF-hand domain pair
SteCoe_21613	16	14	40	35	22	127	46.9	16.6	40	24.4	21.9	0.851064	0.353191	0.465957	0.519149	2.39521	2.83688	0.893878	1	OA 5	ef hand 7	EF-hand_7 domain protein	3	GGGV01003513.1	180	EF-hand	EF-hand domain	http://oxy.ciliate.org/index.php/feature/details/Contig189.1.g66
SteCoe_1748	2	4	21	12	2	41	5.9	4.8	21	8.4	2	3.5	0.8	0.333333	1.4	4.28571	5.12195	0.235294	1	OA 5	EF hand 7 domain	EF-hand_7 domain protein				EF-hand	EF-hand domain pair	http://oxy.ciliate.org/index.php/feature/details/Contig3969.0.g32	pumilio target
SteCoe_19042	1	0	14	4	1	20	2.9	0	14	2.8	1	4.66667	0	0.333333	0.933333	140	140	0.344828	1	OA 5	ef hand 7 domain	EF-hand_7 domain protein				EF-hand	EF-hand domain pair
SteCoe_36556	1	1	12	7	0	21	2.9	1.2	12	4.9	0	4	0.4	0	1.63333	9.23077	10.9091	0	1	OA 5	ef-hand domain 8	EF-hand_8 domain protein				EF-hand	EF-hand domain pair	http://oxy.ciliate.org/index.php/feature/details/Contig3969.0.g32
SteCoe_29828	0	0	3	2	0	5	0	0	3	1.4	0	30	0	0	14	30	30	0	NA	OA 5	EF-hand_7 domain protein	EF-hand_7 domain protein				EF-hand	EF-hand domain	http://oxy.ciliate.org/index.php/feature/details/Contig189.1.g66
SteCoe_3913	0	0	2	0	0	2	0	0	2	0	0	20	0	0	0	20	20	0	NA	OA 5	EF-hand_8 domain protein	EF-hand_8 domain protein	2	GGGV01035678.1	90	EF-hand	EF-hand domain pair	http://oxy.ciliate.org/index.php/feature/details/Contig20845.0.g95
SteCoe_11872	0	0	24	6	0	30	0	0	24	4.2	0	240	0	0	42	240	240	0	1	sucrose 3	ef hand 7 domain	EF-hand_7 domain protein				EF-hand	EF-hand domain
SteCoe_21428	0	0	16	0	0	16	0	0	16	0	0	160	0	0	0	160	160	0	1	sucrose 3	EF-hand 8 domain protein	EF-hand_8 domain protein				EF-hand	EF-hand domain pair	http://oxy.ciliate.org/index.php/feature/details/Contig1726.0.g29
SteCoe_5473	0	0	17	1	0	18	0	0	17	0.7	0	170	0	0	7	170	170	0	1	sucrose 4	ef hand protein in oxy	hypothetical protein				EF-hand	EF-hand domain pair	http://oxy.ciliate.org/index.php/feature/details/Contig12519.0.g26
SteCoe_17870	0	0	11	2	1	14	0	0	11	1.4	1	110	0	10	14	110	110	0.666667	1	sucrose 4	possibly centrin	EF-hand_7 domain protein				EF-hand	EF hand	http://oxy.ciliate.org/index.php/feature/details/Contig15181.0.g96
SteCoe_8134	0	0	9	1	1	11	0	0	9	0.7	1	90	0	10	7	90	90	1.25	1	sucrose 4	EF hand 8 domain protein	EF-hand_8 domain protein				EF-hand	EF-hand domain pair	http://oxy.ciliate.org/index.php/feature/details/Contig3969.0.g32
SteCoe_18081	0	0	3	0	0	3	0	0	3	0	0	30	0	0	0	30	30	0	NA	sucrose 4	EF-hand_7 domain protein	EF-hand_7 domain protein				EF-hand	EF hand	http://oxy.ciliate.org/index.php/feature/details/Contig6042.0.g64
SteCoe_35940	0	0	2	0	0	2	0	0	2	0	0	20	0	0	0	20	20	0	NA	sucrose 4		hypothetical protein				EF-hand	EF hand	http://oxy.ciliate.org/index.php/feature/details/Contig15181.0.g96
SteCoe_14892	0	0	7	2	0	9	0	0	7	1.4	0	70	0	0	14	70	70	0	NA	sucrose 5		hypothetical protein				EF-hand	EF-hand domain pair	http://oxy.ciliate.org/index.php/feature/details/Contig2890.0.g87
SteCoe_23442	0	0	4	2	1	7	0	0	4	1.4	1	40	0	10	14	40	40	0.666667	NA	sucrose 5	EF-hand_7 domain protein	EF-hand_7 domain protein				EF-hand	EF-hand domain pair	http://oxy.ciliate.org/index.php/feature/details/Contig16278.0.g36
SteCoe_22901	0	0	2	1	0	3	0	0	2	0.7	0	20	0	0	7	20	20	0	NA	sucrose 5	EF-hand_8 domain protein	EF-hand_8 domain protein				EF-hand	EF-hand domain pair	http://oxy.ciliate.org/index.php/feature/details/Contig20845.0.g95
SteCoe_19920	2	0	17	8	2	29	5.9	0	17	5.6	2	2.83333	0	0.333333	0.933333	170	170	0.350877	1		ef hand 8 domain	EF-hand_8 domain protein	2	GGGV01006285.1	90	EF-hand	EF-hand domain pair	http://oxy.ciliate.org/index.php/feature/details/Contig3969.0.g32
SteCoe_23868	0	0	14	1	0	15	0	0	14	0.7	0	140	0	0	7	140	140	0	1		ef hand 7 domain	EF-hand_7 domain protein				EF-hand	EF-hand domain	http://oxy.ciliate.org/index.php/feature/details/Contig189.1.g66
SteCoe_9508	2	2	11	9	4	28	5.9	2.4	11	6.3	4	1.83333	0.4	0.666667	1.05	4.4	5.2381	0.625	1			EF-hand_7 domain protein				EF-hand	EF hand	http://oxy.ciliate.org/index.php/feature/details/Contig4133.0.g46
SteCoe_13662	2	3	10	7	1	23	5.9	3.6	10	4.9	1	1.66667	0.6	0.166667	0.816667	2.7027	3.22581	0.2	1			EF-hand_5 domain protein	4	GGGV01019791.1	300	EF-hand	EF-hand domain pair	http://oxy.ciliate.org/index.php/feature/details/Contig3969.0.g32
SteCoe_1192	1	2	8	5	3	19	2.9	2.4	8	3.5	3	2.66667	0.8	1	1.16667	3.2	3.80952	0.833333	1			EF-hand_8 domain protein				EF-hand	EF-hand domain pair	http://oxy.ciliate.org/index.php/feature/details/Contig16278.0.g36
SteCoe_23306	2	2	6	5	3	18	5.9	2.4	6	3.5	3	1	0.4	0.5	0.583333	2.4	2.85714	0.833333	1			EF-hand_8 domain protein				EF-hand	EF-hand domain pair	http://oxy.ciliate.org/index.php/feature/details/Contig16278.0.g36
SteCoe_29163	0	0	16	4	0	20	0	0	16	2.8	0	160	0	0	28	160	160	0	1	OA 4	GAS2-like	hypothetical protein				GAS2
SteCoe_13619	0	0	10	1	0	11	0	0	10	0.7	0	100	0	0	7	100	100	0	1	OA 4	GAS2-like	hypothetical protein				GAS2
SteCoe_18447	0	0	6	0	0	6	0	0	6	0	0	60	0	0	0	60	60	0	NA	OA 4	GAS2 domain protein	GAS2 domain protein				GAS2
SteCoe_28368	0	0	6	0	0	6	0	0	6	0	0	60	0	0	0	60	60	0	NA	OA 4	GAS2 domain protein	GAS2 domain protein				GAS2	Growth-Arrest-Specific Protein 2 Domain
SteCoe_25063	0	0	4	0	0	4	0	0	4	0	0	40	0	0	0	40	40	0	NA	OA 4	GAS2 domain protein	GAS2 domain protein				GAS2	Growth-Arrest-Specific Protein 2 Domain	http://oxy.ciliate.org/index.php/feature/details/Contig20668.0.0.g41
SteCoe_23602	0	0	3	1	0	4	0	0	3	0.7	0	30	0	0	7	30	30	0	NA	OA 4	GAS2 domain protein	GAS2 domain protein				GAS2
SteCoe_25625	0	0	3	0	0	3	0	0	3	0	0	30	0	0	0	30	30	0	NA	OA 4	GAS2 domain protein	GAS2 domain protein				GAS2	Growth-Arrest-Specific Protein 2 Domain	http://oxy.ciliate.org/index.php/feature/details/Contig10135.0.0.g99
SteCoe_23110	0	0	5	1	0	6	0	0	5	0.7	0	50	0	0	7	50	50	0	NA	OA 5	GAS2-like	hypothetical protein				GAS2
SteCoe_24792	0	0	3	0	0	3	0	0	3	0	0	30	0	0	0	30	30	0	NA	sucrose 3	GAS2 domain protein	GAS domain protein				GAS2	Growth-arrest specific micro-tubule binding
SteCoe_1843	0	0	3	0	0	3	0	0	3	0	0	30	0	0	0	30	30	0	NA	sucrose 3		GAS domain protein				GAS2	Growth-arrest specific micro-tubule binding	http://oxy.ciliate.org/index.php/feature/details/Contig7612.0.g61
SteCoe_4897	0	0	5	0	0	5	0	0	5	0	0	50	0	0	0	50	50	0	NA	sucrose 4	GAS2 domain protein	GAS2 domain protein				GAS2	Growth-Arrest-Specific Protein 2 Domain	http://oxy.ciliate.org/index.php/feature/details/Contig16219.0.g100
SteCoe_12001	0	0	4	1	0	5	0	0	4	0.7	0	40	0	0	7	40	40	0	NA	sucrose 4	GAS2 domain protein	GAS2 domain protein				GAS2	Growth-Arrest-Specific Protein 2 Domain	http://oxy.ciliate.org/index.php/feature/details/Contig21069.0.g41
SteCoe_702	0	0	13	4	0	17	0	0	13	2.8	0	130	0	0	28	130	130	0	1		GAS2 domain protein	GAS2 domain protein				GAS2
SteCoe_13881	0	0	1	2	0	3	0	0	1	1.4	0	10	0	0	14	10	10	0	NA	anterior 3		hypothetical protein				hypothetical
SteCoe_6197	0	0	1	2	0	3	0	0	1	1.4	0	10	0	0	14	10	10	0	NA	anterior 3		hypothetical protein				hypothetical	hypothetical protein	http://oxy.ciliate.org/index.php/feature/details/Contig12358.0.g60
SteCoe_9522	0	2	5	9	4	20	0	2.4	5	6.3	4	50	24	40	63	2	2.38095	0.625	1	bisection 2	Acetylserotonin O-methyltransferase¬†	Methyltransf_2 domain protein				hypothetical
SteCoe_13324	0	0	3	0	0	3	0	0	3	0	0	30	0	0	0	30	30	0	NA	OA 2		hypothetical protein				hypothetical	Protein of unknown function (DUF2475)
SteCoe_17827	0	0	1	1	0	2	0	0	1	0.7	0	10	0	0	7	10	10	0	NA	OA 2		hypothetical protein				hypothetical	Proteins of 100 residues with WXG	http://oxy.ciliate.org/index.php/feature/details/Contig18365.0.g82
SteCoe_31969	0	0	3	0	0	3	0	0	3	0	0	30	0	0	0	30	30	0	NA	OA 4		DUF1126 domain protein				hypothetical	Repeat of unknown function (DUF1126)	http://oxy.ciliate.org/index.php/feature/details/Contig10932.0.g110
SteCoe_32705	0	0	3	0	0	3	0	0	3	0	0	30	0	0	0	30	30	0	NA	OA 5		hypothetical protein				hypothetical
SteCoe_14094	0	0	10	0	0	10	0	0	10	0	0	100	0	0	0	100	100	0	1	sucrose 1	WD domain protein	hypothetical protein				hypothetical	WD domain; G-beta repeat	http://oxy.ciliate.org/index.php/feature/details/Contig944.0.g12
SteCoe_15389	0	0	6	0	0	6	0	0	6	0	0	60	0	0	0	60	60	0	NA	sucrose 2		ADK domain protein				hypothetical	Adenylate kinase	http://oxy.ciliate.org/index.php/feature/details/Contig22389.0.g61
SteCoe_16360	0	0	2	0	0	2	0	0	2	0	0	20	0	0	0	20	20	0	NA	sucrose 2		hypothetical protein				hypothetical
SteCoe_32128	0	0	2	0	0	2	0	0	2	0	0	20	0	0	0	20	20	0	NA	sucrose 2		hypothetical protein				hypothetical	Reovirus sigma C capsid protein
SteCoe_8396	0	0	2	0	0	2	0	0	2	0	0	20	0	0	0	20	20	0	NA	sucrose 2		hypothetical protein				hypothetical	hypothetical protein
SteCoe_12342	0	0	1	1	0	2	0	0	1	0.7	0	10	0	0	7	10	10	0	NA	sucrose 2		hypothetical protein				hypothetical
SteCoe_18577	0	1	7	1	1	10	0	1.2	7	0.7	1	70	12	10	7	5.38462	6.36364	1.25	1	sucrose 3		ANAPC3 domain protein				hypothetical	TPR repeat	http://oxy.ciliate.org/index.php/feature/details/Contig20220.0.g42
SteCoe_10162	2	5	7	8	6	28	5.9	5.9	7	5.6	6	1.16667	0.983333	1	0.933333	1.16667	1.37255	1.05263	1	sucrose 3		hypothetical protein				hypothetical
SteCoe_3693	0	0	5	0	0	5	0	0	5	0	0	50	0	0	0	50	50	0	NA	sucrose 3		hypothetical protein				hypothetical	YebF-like protein
SteCoe_34024	0	0	3	0	0	3	0	0	3	0	0	30	0	0	0	30	30	0	NA	sucrose 3		hypothetical protein				hypothetical	Regulator of chromosome condensation (RCC1) repeat
SteCoe_1540	0	0	2	0	0	2	0	0	2	0	0	20	0	0	0	20	20	0	NA	sucrose 3		hypothetical protein				hypothetical
SteCoe_17626	0	0	2	0	0	2	0	0	2	0	0	20	0	0	0	20	20	0	NA	sucrose 3		hypothetical protein				hypothetical
SteCoe_20128	0	0	2	0	0	2	0	0	2	0	0	20	0	0	0	20	20	0	NA	sucrose 3		hypothetical protein				hypothetical
SteCoe_23447	0	0	2	0	0	2	0	0	2	0	0	20	0	0	0	20	20	0	NA	sucrose 3		hypothetical protein				hypothetical	TPR repeat
SteCoe_29409	0	0	2	0	0	2	0	0	2	0	0	20	0	0	0	20	20	0	NA	sucrose 3		hypothetical protein				hypothetical	hypothetical protein
SteCoe_16429	0	0	2	0	0	2	0	0	2	0	0	20	0	0	0	20	20	0	NA	sucrose 3		SGL domain protein				hypothetical	SMP-30/Gluconolaconase/LRE-like region	http://oxy.ciliate.org/index.php/feature/details/Contig20486.0.g13
SteCoe_21260	0	0	1	2	0	3	0	0	1	1.4	0	10	0	0	14	10	10	0	NA	sucrose 3		hypothetical protein				hypothetical
SteCoe_1219	0	0	6	0	0	6	0	0	6	0	0	60	0	0	0	60	60	0	NA	sucrose 4		DUF4496 domain protein				hypothetical	Bacterial DNA-binding protein
SteCoe_15886	0	0	5	0	0	5	0	0	5	0	0	50	0	0	0	50	50	0	NA	sucrose 4		hypothetical protein				hypothetical	hypothetical protein
SteCoe_30849	0	0	4	0	0	4	0	0	4	0	0	40	0	0	0	40	40	0	NA	sucrose 4		DUF2475 domain protein				hypothetical	Protein of unknown function (DUF2475)
SteCoe_28898	0	0	4	1	0	5	0	0	4	0.7	0	40	0	0	7	40	40	0	NA	sucrose 4		hypothetical protein				hypothetical	Protein of unknown function (DUF2475)	http://oxy.ciliate.org/index.php/feature/details/Contig22793.0.0.g90
SteCoe_24255	0	0	4	0	0	4	0	0	4	0	0	40	0	0	0	40	40	0	NA	sucrose 4		hypothetical protein				hypothetical	MSP (Major sperm protein) domain
SteCoe_12405	0	0	4	0	0	4	0	0	4	0	0	40	0	0	0	40	40	0	NA	sucrose 4		Rdx domain protein				hypothetical
SteCoe_6465	0	0	3	3	1	7	0	0	3	2.1	1	30	0	10	21	30	30	0.454545	NA	sucrose 4		14-3-3 domain protein				hypothetical	14-3-3 protein	http://oxy.ciliate.org/index.php/feature/details/Contig17893.0.g62
SteCoe_35278	0	0	2	0	0	2	0	0	2	0	0	20	0	0	0	20	20	0	NA	sucrose 4		hypothetical protein				hypothetical	hypothetical protein
SteCoe_4089	0	0	2	0	0	2	0	0	2	0	0	20	0	0	0	20	20	0	NA	sucrose 4		hypothetical protein				hypothetical	Reovirus sigma C capsid protein
SteCoe_17664	0	0	4	0	0	4	0	0	4	0	0	40	0	0	0	40	40	0	NA	sucrose 5	LRR_6 domain protein	LRR_6 domain protein				hypothetical	Leucine Rich repeat
SteCoe_27017	0	0	3	0	0	3	0	0	3	0	0	30	0	0	0	30	30	0	NA	sucrose 5		hypothetical protein				hypothetical
SteCoe_27620	0	0	2	0	0	2	0	0	2	0	0	20	0	0	0	20	20	0	NA	sucrose 5		hypothetical protein				hypothetical	Protein of unknown function (DUF2475)
SteCoe_31315	2	2	19	4	3	30	5.9	2.4	19	2.8	3	3.16667	0.4	0.5	0.466667	7.6	9.04762	1.03448	1		hypothetical protein conserved in ciliates	hypothetical protein				hypothetical	Furin-like cysteine rich region
SteCoe_10119	0	0	12	0	1	13	0	0	12	0	1	120	0	10	0	120	120	10	1		hypothetical protein	hypothetical protein				hypothetical
SteCoe_3505	2	3	10	16	9	40	5.9	3.6	10	11.2	8.9	1.66667	0.6	1.48333	1.86667	2.7027	3.22581	0.787611	1			14-3-3 domain protein				hypothetical	14-3-3 protein	http://oxy.ciliate.org/index.php/feature/details/Contig17893.0.g62
SteCoe_2182	0	0	9	2	0	11	0	0	9	1.4	0	90	0	0	14	90	90	0	1		hypothetical	hypothetical protein				hypothetical
SteCoe_10313	0	0	9	1	0	10	0	0	9	0.7	0	90	0	0	7	90	90	0	1			DUF2475 domain protein				hypothetical	Protein of unknown function (DUF2475)	http://oxy.ciliate.org/index.php/feature/details/Contig22793.0.0.g90
SteCoe_15170	0	2	9	1	3	15	0	2.4	9	0.7	3	90	24	30	7	3.6	4.28571	3.75	1			hypothetical protein				hypothetical
SteCoe_3296	0	1	8	2	0	11	0	1.2	8	1.4	0	80	12	0	14	6.15385	7.27273	0	1			LRR_9 domain protein				hypothetical	Leucine Rich repeats (2 copies)	http://oxy.ciliate.org/index.php/feature/details/Contig16015.0.g40
SteCoe_2938	2	2	7	6	4	21	5.9	2.4	7	4.2	4	1.16667	0.4	0.666667	0.7	2.8	3.33333	0.930233	1			DOMON domain protein				hypothetical
SteCoe_15202	0	0	6	5	5	16	0	0	6	3.5	5	60	0	50	35	60	60	1.38889	1		DOMON domain protein	DOMON domain protein				hypothetical
SteCoe_36749	1	2	6	3	2	14	2.9	2.4	6	2.1	2	2	0.8	0.666667	0.7	2.4	2.85714	0.909091	1			hypothetical protein				hypothetical
SteCoe_3080	0	0	3	1	0	4	0	0	3	0.7	0	30	0	0	7	30	30	0	NA	OA 5		Methyltransf_11 domain protein				metabolism	Methyltransferase domain	http://oxy.ciliate.org/index.php/feature/details/Contig602.1.g89
SteCoe_33155	0	0	12	0	0	12	0	0	12	0	0	120	0	0	0	120	120	0	1	sucrose 3	ADK	hypothetical protein				metabolism	Adenylate kinase	http://oxy.ciliate.org/index.php/feature/details/Contig16596.0.g39
SteCoe_27721	0	0	4	0	0	4	0	0	4	0	0	40	0	0	0	40	40	0	NA	sucrose 3		MYCBPAP domain protein				metabolism	Phosphoglycerate kinase	http://oxy.ciliate.org/index.php/feature/details/Contig11767.0.1.g80
SteCoe_34629	0	0	3	1	0	4	0	0	3	0.7	0	30	0	0	7	30	30	0	NA	sucrose 3	ADK	hypothetical protein				metabolism	Adenylate kinase
SteCoe_4607	0	0	8	1	0	9	0	0	8	0.7	0	80	0	0	7	80	80	0	NA	sucrose 4		hypothetical protein				metabolism	N-acetylmuramoyl-L-alanine amidase	http://oxy.ciliate.org/index.php/feature/details/Contig17790.0.g70
SteCoe_13899	0	0	2	0	0	2	0	0	2	0	0	20	0	0	0	20	20	0	NA	sucrose 5	Glyoxalase domain protein	Glyoxalase domain protein				metabolism	Glyoxalase/Bleomycin resistance protein/Dioxygenase superfamily	http://oxy.ciliate.org/index.php/feature/details/Contig5080.0.g13
SteCoe_31482	0	3	5	4	2	14	0	3.6	5	2.8	2	50	36	20	28	1.35135	1.6129	0.689655	1			GST_N domain protein				metabolism	Glutathione S-transferase; N-terminal domain	http://oxy.ciliate.org/index.php/feature/details/Contig16299.0.g15
SteCoe_12639	0	2	5	6	2	15	0	2.4	5	4.2	2	50	24	20	42	2	2.38095	0.465116	1			PGK domain protein	4	GGGV01033046.1	300	metabolism	Phosphoglycerate kinase	http://oxy.ciliate.org/index.php/feature/details/Contig392.1.g73
SteCoe_3192	0	1	4	3	5	13	0	1.2	4	2.1	5	40	12	50	21	3.07692	3.63636	2.27273	1			Sod_Cu domain protein				metabolism	Copper/zinc superoxide dismutase (SODC)	http://oxy.ciliate.org/index.php/feature/details/Contig14213.0.g44
SteCoe_5801	0	2	4	4	3	13	0	2.4	4	2.8	3	40	24	30	28	1.6	1.90476	1.03448	1			TIM domain protein	4	GGGV01000885.1	300	metabolism	Triosephosphate isomerase	http://oxy.ciliate.org/index.php/feature/details/Contig21086.0.g25
SteCoe_15110	0	0	3	0	0	3	0	0	3	0	0	30	0	0	0	30	30	0	NA	sucrose 5	IPK domain protein	IPK domain protein	4	GGGV01039000.1	300	metabolism
SteCoe_13731	1	3	6	6	6	22	2.9	3.6	6	4.2	6	2	1.2	2	1.4	1.62162	1.93548	1.39535	1			Porin_3 domain protein				mitochondria
SteCoe_11679	0	0	8	0	0	8	0	0	8	0	0	80	0	0	0	80	80	0	NA	sucrose 3		DUF4821 domain protein				oxidation-reduction process	Pyridine nucleotide-disulphide oxidoreductase	http://oxy.ciliate.org/index.php/feature/details/Contig1193.0.g2
SteCoe_10753	1	2	4	4	3	14	2.9	2.4	4	2.8	3	1.33333	0.8	1	0.933333	1.6	1.90476	1.03448	1			Cpn10 domain protein				protein folding
SteCoe_23216	0	0	8	0	0	8	0	0	8	0	0	80	0	0	0	80	80	0	NA	sucrose 4	Peptidase_C2 domain protein	Peptidase_C2 domain protein				proteolysis	Calpain family cysteine protease	http://oxy.ciliate.org/index.php/feature/details/Contig21685.0.g67
SteCoe_5789	0	0	2	0	0	2	0	0	2	0	0	20	0	0	0	20	20	0	NA	sucrose 4	Peptidase_C2 domain protein	Peptidase_C2 domain protein				proteolysis	Calpain family cysteine protease
SteCoe_31627	0	0	4	0	0	4	0	0	4	0	0	40	0	0	0	40	40	0	NA	OA 4	arrestin domain protein	Arrestin_N domain protein				signaling
SteCoe_22297	0	0	3	0	0	3	0	0	3	0	0	30	0	0	0	30	30	0	NA	OA 4	CDPK-like predicted pseudokinase	CDPK-like predicted pseudokinase				signaling	Protein kinase domain
SteCoe_11641	0	0	7	1	0	8	0	0	7	0.7	0	70	0	0	7	70	70	0	NA	OA 5	CDPK family kinase	CDPK family kinase				signaling	Protein kinase domain
SteCoe_9200	1	1	24	5	1	32	2.9	1.2	24	3.5	1	8	0.4	0.333333	1.16667	18.4615	21.8182	0.277778	1	sucrose 4	CDPK kinase	CDPK-like predicted pseudokinase with ADK domain				signaling	Adenylate kinase	http://oxy.ciliate.org/index.php/feature/details/Contig20970.0.g100
SteCoe_29713	0	1	17	0	0	18	0	1.2	17	0	0	170	12	0	0	13.0769	15.4545	0	1	sucrose 4	CAMKL	CAMK related kinase with N-terminal ADK domain				signaling	Protein kinase domain	http://oxy.ciliate.org/index.php/feature/details/Contig10733.0.g71
SteCoe_5307	0	0	2	0	0	2	0	0	2	0	0	20	0	0	0	20	20	0	NA	sucrose 4	PP2C domain protein	PP2C domain protein				signaling	Protein phosphatase 2C
SteCoe_20046	1	4	6	1	4	16	2.9	4.8	6	0.7	4	2	1.6	1.33333	0.233333	1.22449	1.46341	5	1		CDPK family kinase	CDPK family kinase				signaling	Protein kinase domain	http://oxy.ciliate.org/index.php/feature/details/Contig22243.0.g46
SteCoe_13282	1	2	3	3	1	10	2.9	2.4	3	2.1	1	1	0.8	0.333333	0.7	1.2	1.42857	0.454545	1		PP2a B subunit B56	B56 domain protein				signaling	Protein phosphatase 2A regulatory B subunit (B56 family)	http://oxy.ciliate.org/index.php/feature/details/Contig9263.0.0.g84
SteCoe_29966	0	0	3	4	4	11	0	0	3	2.8	4	30	0	40	28	30	30	1.37931	1			EF1_GNE domain protein				translational elongation	EF-1 guanine nucleotide exchange domain	http://oxy.ciliate.org/index.php/feature/details/Contig19220.0.g56
SteCoe_21012	0	0	2	0	0	2	0	0	2	0	0	20	0	0	0	20	20	0	NA	anterior 3		Kinesin domain protein				tubulin cytoskeleton	Kinesin motor domain	http://oxy.ciliate.org/index.php/feature/details/Contig3710.0.g72
SteCoe_26413	0	0	1	1	0	2	0	0	1	0.7	0	10	0	0	7	10	10	0	NA	anterior 3	kinesin family member	Kinesin domain protein				tubulin cytoskeleton	Kinesin motor domain
SteCoe_9528	0	0	2	0	0	2	0	0	2	0	0	20	0	0	0	20	20	0	NA	sucrose 4	Kinesin domain protein	Kinesin domain protein				tubulin cytoskeleton	Kinesin motor domain	http://oxy.ciliate.org/index.php/feature/details/Contig13919.0.g67
SteCoe_5719	25	34	154	68	51	332	73.2	40.4	154	47.4	50.7	2.10095	0.55116	0.691678	0.646658	3.80247	4.51613	1.06737	1		tubulin domain	Tubulin domain protein				tubulin cytoskeleton	Tubulin/FtsZ family; GTPase domain	http://oxy.ciliate.org/index.php/feature/details/Contig8792.0.g74
SteCoe_740	44	54	152	105	68	423	128.9	64.2	152	73.3	67.5	1.17829	0.497674	0.523256	0.568217	2.36392	2.80961	0.919619	1		tubulin domain	Tubulin domain protein				tubulin cytoskeleton	Tubulin/FtsZ family; GTPase domain	http://oxy.ciliate.org/index.php/feature/details/Contig21024.0.g66
SteCoe_22851	2	2	25	3	2	34	5.9	2.4	25	2.1	2	4.16667	0.4	0.333333	0.35	10	11.9048	0.909091	1		tubuiln domain (is it tubulin?)	Tubulin domain protein				tubulin cytoskeleton	Tubulin/FtsZ family; GTPase domain	http://oxy.ciliate.org/index.php/feature/details/Contig8792.0.g74
SteCoe_24853	0	0	5	3	3	11	0	0	5	2.1	3	50	0	30	21	50	50	1.36364	1			Tubulin domain protein				tubulin cytoskeleton	Tubulin/FtsZ family; GTPase domain
SteCoe_10539	2	9	17	22	9	59	5.9	10.7	17	15.3	8.9	2.83333	1.78333	1.48333	2.55	1.57407	1.86813	0.577922	1		clathrin related	Clathrin_H_link domain protein				vesicle-mediated transport	Region in Clathrin and VPS	http://oxy.ciliate.org/index.php/feature/details/Contig18542.0.g94
